# Targeted protein S-nitrosylation of ACE2 as potential treatment to prevent spread of SARS-CoV-2 infection

**DOI:** 10.1101/2022.04.05.487060

**Authors:** Chang-ki Oh, Tomohiro Nakamura, Nathan Beutler, Xu Zhang, Juan Piña-Crespo, Maria Talantova, Swagata Ghatak, Dorit Trudler, Lauren N. Carnevale, Scott R. McKercher, Malina A. Bakowski, Jolene K. Diedrich, Amanda J. Roberts, Ashley K. Woods, Victor Chi, Anil K. Gupta, Mia A. Rosenfeld, Fiona L. Kearns, Lorenzo Casalino, Namir Shaabani, Hejun Liu, Ian A. Wilson, Rommie E. Amaro, Dennis R. Burton, John R. Yates, Cyrus Becker, Thomas F. Rogers, Arnab K. Chatterjee, Stuart A. Lipton

**Author notes:** (S.A.L.).

## Abstract

Prevention of infection and propagation of SARS-CoV-2 is of high priority in the COVID-19 pandemic. Here, we describe S-nitrosylation of multiple proteins involved in SARS-CoV-2 infection, including angiotensin converting enzyme 2 (ACE2), the receptor for viral entry. This reaction prevents binding of ACE2 to the SARS-CoV-2 Spike protein, thereby inhibiting viral entry, infectivity, and cytotoxicity. Aminoadamantane compounds also inhibit coronavirus ion channels formed by envelope (E) protein. Accordingly, we developed dual-mechanism aminoadamantane nitrate compounds that inhibit viral entry and thus spread of infection by S-nitrosylating ACE2 via targeted delivery of the drug after E-protein channel blockade. These non-toxic compounds are active *in vitro* and *in vivo* in the Syrian hamster COVID-19 model, and thus provide a novel avenue for therapy.

---

The process of SARS-CoV-2 infection first involves binding of the viral Spike protein to a cell surface receptor, which has been shown to be ACE2^1^. Viral entry into cells can be accomplished by fusion of the viral envelope (E) protein, located on SARS-CoV-2 near the Spike protein, to facilitate fusion with the cell surface, or endocytosis with subsequent envelope fusion to endosomal membranes^2–4^. We reasoned that using the E protein viroporin channel to target a molecular warhead to the ACE2 receptor to inhibit interaction with the Spike protein could yield a novel mechanism for drug action to treat COVID-19.

Along these lines, we built upon our experience in developing the aminoadamantane drug, memantine, as an FDA-approved treatment for Alzheimer’s disease, and synthesized a number of drugs with improved efficacy^5–9^. These new compounds, termed aminoadamantane nitrates, offer dual-allosteric inhibition of the ion channel associated with the *N*-methyl-D-aspartate (NMDA)-type of glutamate receptor in the brain, with the aminoadamantane moiety providing channel block as well as targeted delivery of a nitric oxide (NO)-related group to S-nitrosylate and thus further inhibit the receptor. Moreover, these aminoadamantane nitrates have displayed no untoward side effects, such as hypotension or other NO-associated actions, in two-species toxicity studies^5–9^. Intriguingly, aminoadamantane drugs like amantadine and memantine were originally developed as anti-viral agents because they also block the ion channel found in the envelope of multiple viruses, including influenza and the β-coronaviruses, and anecdotal reports in humans suggest that they may possibly offer some efficacy for SARS-CoV-2 but definitive data are lacking^2, 3, 10–14^. Coupled with the facts that SARS-CoV and SARS-CoV-2 have also been shown to be susceptible to NO, in part by inhibiting their protease and replication cycle^15, 16^, and NO-based therapies have shown promise in human clinical trials for COVID-19 treatment^17, 18^, we postulated that the new aminoadamantane nitrate drugs might provide mechanistic information on the mode of action of NO against SARS-CoV-2 and offer improved anti-viral activity. Indeed, we show here that the aminoadamantane moiety can block the ion channel in the envelope of SARS-CoV-2 to provide a guided missile to target a therapeutic warhead to ACE2 and thus prevent interaction with the nearby Spike protein. Accordingly, we demonstrate that the viral receptor, ACE2, can be S-nitrosylated by NO-related species generated by the nitro adduct of the aminoadamantane nitrate compounds to inhibit viral entry.
