## Extended Data Table 1 for "Targeted protein S-nitrosylation of ACE2 as potential treatment to prevent spread of SARS-CoV-2 infection"

### Sheet: Table S1
Compound						% Infected Cells (MultiWaveScoring)										Total Cells (MultiWaveScoring)										Uninfected HeLa-ACE2: Live Cells (LiveDead)
Compound ID	Name	MW (g/mol)	Overlay	Structure	Selectivity Index CC50/EC50	Curve	qAC50 Mode	qAC50	Log AC50	SE Log AC50	S0	Sinf	nHill	Data Mode	CoV-2 EC50 [uM]	Curve	qAC50 Mode	qAC50	Log AC50	SE Log AC50	S0	Sinf	nHill	Data Mode	HeLa-ACE2 EC50 [uM]	Curve	qAC50 Mode	qAC50	Log AC50	SE Log AC50	S0	Sinf	nHill	Data Mode	HeLa-ACE2 CC50 [uM]
CBR-001-601-523-9	Apilimod - control				>332.11		=	7.22634e-09	-8.14108	0.0303177	0	-99.5445	1.03059	decreasing	0.00722634		>	2.4e-06						inactive	>2.40		>	2.4e-06						inactive	>2.40
CBR-001-845-278-3	Remdesivir - control				>16.94		=	1.41699e-07	-6.84863	0.0160539	5.10201	-100.874	1.68721	decreasing	0.141699		>	2.4e-06						inactive	>2.40		>	2.4e-06						inactive	>2.40
CBR-001-546-303-3	Puromycin - control				0.728		=	6.1739e-07	-6.20944	0.0503553	-0.952107	-99.9606	4	decreasing	0.61739		=	1.47417e-06	-5.83145	0.0200885	-11.0559	-98.5705	3.05019	decreasing	1.47417		=	4.49369e-07	-6.3474	0.0200712	0.144992	-100.077	3.26855	decreasing	0.449369
CBR-050-192-256-1	NMT6	318.84			5.32244		=	3.31585e-06	-5.4794	0.0141679	-0.666673	-99.8111	3.06442	decreasing	3.31585		=	1.04577e-05	-4.98056	0.028422	7.38834	-98.2565	4	decreasing	10.4577		=	1.76484e-05	-4.75329	0.026765	6.482	-105.815	4	decreasing	17.6484
CBR-050-192-258-3	NMT8	346.9			4.35593		=	3.75438e-06	-5.42546	0.0115298	-2.84674	-99.9493	4	decreasing	3.75438		=	8.36792e-06	-5.07738	0.0334194	8.94858	-100.298	4	decreasing	8.36792		=	1.63538e-05	-4.78638	0.0221721	-0.943073	-105.778	4	decreasing	16.3538
CBR-050-192-255-0	NMT5	304.82			9.21055		=	5.28274e-06	-5.27714	0.015863	-0.596989	-99.7145	3.17321	decreasing	5.28274		=	2.54984e-05	-4.59349	0.0295655	5.66183	-97.5895	4	decreasing	25.4984		=	4.86569e-05	-4.31286	0.0249894	2.7374	-105.592	3.7897	decreasing	48.6569
CBR-050-192-252-7	NMT2	290.79			5.40221		=	2.18839e-05	-4.65988	0.0269636	4.24651	-105.22	1.88538	decreasing	21.8839		=	0.000121846	-3.91419	0.0316625	1.98981	-100	4	decreasing	121.846		=	0.000118221	-3.9273	0.0243723	2.06465	-100	4	decreasing	118.221
CBR-050-192-251-6	NMT1 (memantine)	215.14			2.69006		=	5.38823e-05	-4.26855	0.0188594	-1.93394	-100	3.10675	decreasing	53.8823		=	0.000151225	-3.82038	0.0264321	4.81491	-100	4	decreasing	151.225		=	0.000144947	-3.83879	0.0284045	6.17475	-100	3.95803	decreasing	144.947
CBR-050-192-254-9	NMT4 (amantadine)	183.14			>2.86		=	7.00234e-05	-4.15476	0.0256286	1.52931	-100	2.42836	decreasing	70.0234		>	0.0002						inactive	> 200		>	0.0002	-3.69897	0.0400353	5.18772	-100	2.21172	decreasing	> 200
CBR-050-192-253-8	NMT3 (NitroSynapsin, YQW-036)	304.81			>2.28		=	8.7679e-05	-4.0571	0.0307345	-1.02605	-100	1.56393	decreasing	87.679		>	0.0002						inactive	> 200		>	0.0002	-3.69897	0.0568364	-0.0216397	-100	2.34618	decreasing	> 200
CBR-050-192-259-4	NMT9	290.7			n/a		>	0.0002	-3.19158	0.200335	6.12598	-100	0.653988	decreasing (weakly active)	> 200		>	0.0002						inactive	> 200		>	0.0002						inactive	> 200
CBR-050-192-257-2	NMT7	290.7			1.87823		=	9.06749e-05	-4.04251	0.0406622	17.2631	150	1.47799	increasing	90.6749		>	0.0002						inactive	> 200		=	0.000170308	-3.76876	0.0343279	6.04335	-100	1.65972	decreasing	170.308
