## Extended Data Table 3 for "Targeted protein S-nitrosylation of ACE2 as potential treatment to prevent spread of SARS-CoV-2 infection"

### Sheet: Study Plan
PK_COVID_PO_H_080520
						Blood sampling	Tube labels (Box map)
Hamster	Body Weight (g)	Drug	Dose (mg/kg)	Volume (ml)	ROA	method	T-30m	T-1h	T-3h	T-7h	T-24h	T-32h	T-48h
70	122.9	A	10	0.25	PO	Retro-orbital	70-.5	70-1	70-3	70-7	70-24	70-32	70-48
71	137	B	10	0.27	PO	Retro-orbital	71-.5	71-1	71-3	71-7	71-24	71-32	71-48
72	139.9	A	10	0.28	PO	Retro-orbital	72-.5	72-1	72-3	72-7	72-24	72-32	72-48
73	141	B	10	0.28	PO	Retro-orbital	73-.5	73-1	73-3	73-7	73-24	73-32	73-48
74	109.3	A	10	0.22	PO	Retro-orbital	74-.5	74-1	74-3	74-7	74-24	74-32	74-48
75	114.3	B	10	0.23	PO	Retro-orbital	75-.5	75-1	75-3	75-7	75-24	75-32	75-48
Hamsters
Male Syrian Hamsters, Charles River, DOB 6/5/20
DRUG	BARCODE	Dose		Concentration			Formulation
A (PK study 2991)	J00127883	10mg/kg		5mg/ml = 6.4mg/1.28 ml			in 1% MC, dose within 15 minutes
B (PK study 2992)	J00127882	10mg/kg		5mg/ml = 6.1mg/1.22 ml			in 1% MC, dose within 15 minutes
All formulations vortexed and water sonicated for 10 min prior to initiating dosing, vortexed again prior to injection
Solution appearance: A & B: slightly white, but good solution
Blood samples centrifuged at 10,000RPM for 3 min. 20ul plasma flash frozen in individually labeled 0.5ml Eppendorf tubes
Lungs, heart, brain, and kidneys collected at 48hr timepoint

### Sheet: PK Report
	Preclinical PK Study Report					Summary of NMT5 Pharmacokinetics in Hamsters (ng/mL)
						Dose (mg/kg)	Compound	Route	Formulation	t1/2	Cmax	Tmax	AUC0-24	AUCLAST	AUCINF	Vd	Cl	MRTLAST
	Study Details									(hr)	(ng/mL)	(hr)	(hr*ng/mL)	(hr*ng/mL)	(hr*ng/mL)	(L/kg)	(mL/min/kg)	(hr)
	Calibr Study Code	PK_COVID_PO_H_080520				10	NMT5	PO	1% MC	10.5633	55.2667	0.833333	234.483	266.097	277.22	557.047	613.537	9.51667
	Request ID	2992				N/A	CBR-050-245-419-5	PO	N/A	#DIV/0!	#DIV/0!	#DIV/0!	#DIV/0!	#DIV/0!	#DIV/0!	#DIV/0!	#DIV/0!	#DIV/0!
	Title
	Species (strain)	Hamster (Syrian)				Pharmacokinetics of NMT5 in Hamsters
	Sex	Male				PO, 10 mg/kg
	Route of administration	PO				Time (h)	71	73	75	Mean		SD
	Administered compound	NMT5				0.5	53.6	43	30.9	42.5	±	11.3583
	Formulation (PO)	1% MC				1	76	30	46.8	50.9333	±	23.2769
						3	23	28.7	18	23.2333	±	5.35381
	In-life start date	2020-07-30				7	10.7	6.69	7.52	8.30333	±	2.11666
	Report Date	2020-08-25				24	1.68	< 0	< 0	1.68	±	#DIV/0!
	Bioanalytical Details					32	< 0	0.657	No Peak	0.657	±	#DIV/0!
	Compounds analyzed	Batch No.	Molecular weight	Formula weight		48	1.34	1.18	0.695	1.07167	±	0.33587
	NMT5	CBR-050-245-422-0	268.18	304.82		PK Parameters				Mean		SD
	CBR-050-245-419-5	CBR-050-245-419-5	179.17	215.8		Rsq_adj	0.71	0.62	0.93	--	±	--
	Matrix Source	BioIVT				No. points used for T1/2	4	4	3	--	±	--
	Matrix	Plasma				Cmax (ng/mL)	76	43	46.8	55.2667	±	18.0558
	Anticoagulant	Sodium Heparin				T1/2 (h)	11.31	9.96	10.42	10.5633	±	0.686319
	NMT5 LOD (ng/mL)	0.153				Tmax (h)	1	0.5	1	0.833333	±	0.288675
	NMT5 LLOQ (ng/mL)	0.305				Tlast (h)	48	48	48	48	±	0
	NMT5 ULOQ (ng/mL)	1250				AUC0-24h (ng.h/mL)	281.6	205.15	216.7	234.483	±	41.2109
	CBR-050-245-419-5 LOD (ng/mL)	0.153				AUC0-last (ng.h/mL)	317.69	227.64	252.96	266.097	±	46.4401
	CBR-050-245-419-5 LLOQ (ng/mL)	0.305				AUC0-inf (ng.h/mL)	332.38	236.16	263.12	277.22	±	49.6355
	CBR-050-245-419-5 ULOQ (ng/mL)	5000				Vd (L/kg)	491.12	608.64	571.38	557.047	±	60.0568
	Analytical method	see LC-MS method sheet				Cl (mL/min/kg)	501.44	705.75	633.42	613.537	±	103.596
	Data Processing Software	Analyst 1.6				MRT0-last (h)	9	8.83	10.72	9.51667	±	1.04558
	PK Calculation Settings					MRT0-inf (h)	11.44	10.76	12.74	11.6467	±	1.00605
	Program	Phoenix WinNonlin 8.1				AUCExtra (%)	4.42	3.61	3.86	3.96333	±	0.414769
	Sampling	Serial				AUMCExtra (%)	24.84	20.91	19.1	21.6167	±	2.93452
	Model	Plasma
	Dose Options	Noncompartmental mode (Extravascular input)				Pharmacokinetics of CBR-050-245-419-5 in Hamsters
	Calculation Settings	Linear Up Log Down
	"BQL" was excluded in the PK parameters and mean plasma concentration calculation.					Time (h)	71	73	75	Mean		SD
	Data Analysis					0.5	< 0	BQL	< 0	#DIV/0!	±	#DIV/0!
	Bioanalytical Scientist:	Victor Chi				1	BQL	BQL	< 0	#DIV/0!	±	#DIV/0!
	Comments					3	< 0	< 0	< 0	#DIV/0!	±	#DIV/0!
						7	BQL	BQL	< 0	#DIV/0!	±	#DIV/0!
						24	< 0	BQL	BQL	#DIV/0!	±	#DIV/0!
						32	< 0	BQL	< 0	#DIV/0!	±	#DIV/0!
						48	< 0	BQL	< 0	#DIV/0!	±	#DIV/0!
						PK Parameters				Mean		SD
						Rsq_adj	--	--	--	--	±	--
						No. points used for T1/2	--	--	--	--	±	--
						Cmax (ng/mL)				#DIV/0!	±	#DIV/0!
						T1/2 (h)				#DIV/0!	±	#DIV/0!
						Tmax (h)				#DIV/0!	±	#DIV/0!
						Tlast (h)				#DIV/0!	±	#DIV/0!
						AUC0-24h (ng.h/mL)				#DIV/0!	±	#DIV/0!
						AUC0-last (ng.h/mL)				#DIV/0!	±	#DIV/0!
						AUC0-inf (ng.h/mL)				#DIV/0!	±	#DIV/0!
						Vd (L/kg)				#DIV/0!	±	#DIV/0!
						Cl (mL/min/kg)				#DIV/0!	±	#DIV/0!
						MRT0-last (h)				#DIV/0!	±	#DIV/0!
						MRT0-inf (h)				#DIV/0!	±	#DIV/0!
						AUCExtra (%)				#DIV/0!	±	#DIV/0!
						AUMCExtra (%)				#DIV/0!	±	#DIV/0!
						ND - Not Determined (Parameters not determined due to inadequately defined terminal elimination phase)
						BQL - Below the Quantifiable Limit; < 0.305 ng/mL
						If the adjusted rsq (linear regression coefficient of the concentration value on the terminal phase) is less than 0.9, T1/2 might not be accurately estimated.
						If the % AUCExtra > 20%, AUC0-inf, Cl, MRT0-inf and Vdss might not be accurately estimated.
						If the % AUMCExtra > 20%, MRT0-inf and Vdss might not be accurately estimated.
						MC, methylcellulose

### Sheet: 422-0 Raw Data
	Sample Name	Sample Type	Dilution Factor	Analyte Concentration (ng/mL)	Analyte Retention Time (min)	Analyte Signal To Noise	Analyte Peak Area (counts)	Analyte Peak Height (cps)	IS Peak Area (counts)	IS Peak Height (cps)	Area Ratio	Use Record	Record Modified	Calculated Concentration (ng/mL)	Accuracy (%)	Acquisition Date	Acquisition Method	File Name
1	422-0 0-1	N/A	1	0	3.06	16.7	15700	1380	155000	46100	0.102		0	0.668	0	2020-08-24 14:01:58	419-5 422-0 Ka9 MRM Pos LCMS.dam	PK_2992_050-245-422-0_Ha_PO_0730.wiff
2	422-0 0-2	Blank	1	0	3.03	17.7	8850	1380	152000	45400	0.0582		0	N/A	N/A	2020-08-24 14:08:45	419-5 422-0 Ka9 MRM Pos LCMS.dam	PK_2992_050-245-422-0_Ha_PO_0730.wiff
3	422-0 0-1	Blank	1	0	3	19.9	13900	1250	218000	61300	0.0637		0	N/A	N/A	2020-08-25 01:14:18	419-5 422-0 Ka9 MRM Pos LCMS.dam	PK_2992_050-245-422-0_Ha_PO_0730.wiff
4	422-0 0-2	Blank	1	0	2.96	15.8	15600	1120	214000	59500	0.073		0	N/A	N/A	2020-08-25 01:21:07	419-5 422-0 Ka9 MRM Pos LCMS.dam	PK_2992_050-245-422-0_Ha_PO_0730.wiff
5	422-0 0.07-1	Standard	1	0.0763	3	19.1	12200	1250	200000	55300	0.0609	0	0	0.0331	43.4	2020-08-25 01:27:55	419-5 422-0 Ka9 MRM Pos LCMS.dam	PK_2992_050-245-422-0_Ha_PO_0730.wiff
6	422-0 0.07-2	Standard	1	0.0763	2.97	23.2	15000	1450	210000	58800	0.0716	0	0	0.199	261	2020-08-25 01:34:43	419-5 422-0 Ka9 MRM Pos LCMS.dam	PK_2992_050-245-422-0_Ha_PO_0730.wiff
7	422-0 0.15-1	Standard	1	0.153	2.99	24	13500	1640	208000	57600	0.065	0	1	0.0968	63.5	2020-08-25 01:41:30	419-5 422-0 Ka9 MRM Pos LCMS.dam	PK_2992_050-245-422-0_Ha_PO_0730.wiff
8	422-0 0.15-2	Standard	1	0.153	2.98	25.5	14300	1620	204000	56800	0.0701	0	0	0.177	116	2020-08-25 01:48:18	419-5 422-0 Ka9 MRM Pos LCMS.dam	PK_2992_050-245-422-0_Ha_PO_0730.wiff
9	422-0 0.3-1	Standard	1	0.305	2.98	32.3	16700	2020	204000	57600	0.0816	1	0	0.355	116	2020-08-25 01:55:06	419-5 422-0 Ka9 MRM Pos LCMS.dam	PK_2992_050-245-422-0_Ha_PO_0730.wiff
10	422-0 0.3-2	Standard	1	0.305	2.97	37.1	16200	2300	211000	58800	0.0769	1	0	0.282	92.4	2020-08-25 02:01:54	419-5 422-0 Ka9 MRM Pos LCMS.dam	PK_2992_050-245-422-0_Ha_PO_0730.wiff
11	422-0 0.6-1	Standard	1	0.61	2.97	45.7	18100	2960	214000	59500	0.0848	0	0	0.406	66.6	2020-08-25 02:08:42	419-5 422-0 Ka9 MRM Pos LCMS.dam	PK_2992_050-245-422-0_Ha_PO_0730.wiff
12	422-0 0.6-2	Standard	1	0.61	2.99	49.4	19300	3310	213000	59200	0.0904	1	1	0.493	80.8	2020-08-25 02:15:31	419-5 422-0 Ka9 MRM Pos LCMS.dam	PK_2992_050-245-422-0_Ha_PO_0730.wiff
13	422-0 1.2-1	Standard	1	1.22	3	79.2	26500	5150	203000	57300	0.13	1	0	1.12	91.4	2020-08-25 02:22:19	419-5 422-0 Ka9 MRM Pos LCMS.dam	PK_2992_050-245-422-0_Ha_PO_0730.wiff
14	422-0 1.2-2	Standard	1	1.22	2.97	92.5	29400	5970	211000	59600	0.139	1	0	1.26	103	2020-08-25 02:29:07	419-5 422-0 Ka9 MRM Pos LCMS.dam	PK_2992_050-245-422-0_Ha_PO_0730.wiff
15	422-0 2.4-1	Standard	1	2.44	3	136	44400	9520	211000	57700	0.21	1	0	2.36	96.8	2020-08-25 02:35:55	419-5 422-0 Ka9 MRM Pos LCMS.dam	PK_2992_050-245-422-0_Ha_PO_0730.wiff
16	422-0 2.4-2	Standard	1	2.44	3	155	49000	10900	200000	54900	0.245	1	0	2.91	119	2020-08-25 02:42:43	419-5 422-0 Ka9 MRM Pos LCMS.dam	PK_2992_050-245-422-0_Ha_PO_0730.wiff
17	422-0 4.9-1	Standard	1	4.88	2.98	267	79500	19200	208000	58500	0.381	1	0	5.03	103	2020-08-25 02:49:31	419-5 422-0 Ka9 MRM Pos LCMS.dam	PK_2992_050-245-422-0_Ha_PO_0730.wiff
18	422-0 4.9-2	Standard	1	4.88	2.98	267	75000	19400	209000	58100	0.359	1	0	4.68	95.9	2020-08-25 02:56:18	419-5 422-0 Ka9 MRM Pos LCMS.dam	PK_2992_050-245-422-0_Ha_PO_0730.wiff
19	422-0 9.8-1	Standard	1	9.77	2.98	449	143000	37500	212000	58400	0.677	1	0	9.63	98.5	2020-08-25 03:03:06	419-5 422-0 Ka9 MRM Pos LCMS.dam	PK_2992_050-245-422-0_Ha_PO_0730.wiff
20	422-0 9.8-2	Standard	1	9.77	2.97	485	152000	39200	210000	58100	0.725	1	0	10.4	106	2020-08-25 03:09:54	419-5 422-0 Ka9 MRM Pos LCMS.dam	PK_2992_050-245-422-0_Ha_PO_0730.wiff
21	422-0 19.5-1	Standard	1	19.5	3.01	736	273000	73800	209000	56800	1.31	1	0	19.4	99.7	2020-08-25 03:16:42	419-5 422-0 Ka9 MRM Pos LCMS.dam	PK_2992_050-245-422-0_Ha_PO_0730.wiff
22	422-0 19.5-2	Standard	1	19.5	2.98	742	283000	75100	215000	58500	1.32	1	0	19.6	101	2020-08-25 03:23:30	419-5 422-0 Ka9 MRM Pos LCMS.dam	PK_2992_050-245-422-0_Ha_PO_0730.wiff
23	422-0 39.1-1	Standard	1	39.1	2.99	1070	546000	147000	214000	58500	2.56	1	0	38.9	99.6	2020-08-25 03:30:18	419-5 422-0 Ka9 MRM Pos LCMS.dam	PK_2992_050-245-422-0_Ha_PO_0730.wiff
24	422-0 39.1-2	Standard	1	39.1	2.98	1090	575000	160000	209000	58200	2.76	1	0	42	108	2020-08-25 03:37:06	419-5 422-0 Ka9 MRM Pos LCMS.dam	PK_2992_050-245-422-0_Ha_PO_0730.wiff
25	422-0 78.1-1	Standard	1	78.1	2.97	1320	1070000	298000	211000	58900	5.05	1	0	77.8	99.6	2020-08-25 03:43:54	419-5 422-0 Ka9 MRM Pos LCMS.dam	PK_2992_050-245-422-0_Ha_PO_0730.wiff
26	422-0 78.1-2	Standard	1	78.1	2.98	1280	1150000	319000	196000	55300	5.85	1	0	90.2	116	2020-08-25 03:50:41	419-5 422-0 Ka9 MRM Pos LCMS.dam	PK_2992_050-245-422-0_Ha_PO_0730.wiff
27	422-0 156.3-1	Standard	1	156	3	1360	2080000	568000	206000	56600	10.1	1	0	156	100	2020-08-25 03:57:29	419-5 422-0 Ka9 MRM Pos LCMS.dam	PK_2992_050-245-422-0_Ha_PO_0730.wiff
28	422-0 156.3-2	Standard	1	156	2.98	1380	2240000	617000	216000	59700	10.4	1	0	161	103	2020-08-25 04:04:17	419-5 422-0 Ka9 MRM Pos LCMS.dam	PK_2992_050-245-422-0_Ha_PO_0730.wiff
29	422-0 312.5-1	Standard	1	313	2.98	1440	4000000	1090000	207000	57100	19.4	1	0	301	96	2020-08-25 04:11:04	419-5 422-0 Ka9 MRM Pos LCMS.dam	PK_2992_050-245-422-0_Ha_PO_0730.wiff
30	422-0 312.5-2	Standard	1	313	3	1390	4470000	1210000	207000	56800	21.6	1	0	336	107	2020-08-25 04:17:51	419-5 422-0 Ka9 MRM Pos LCMS.dam	PK_2992_050-245-422-0_Ha_PO_0730.wiff
31	422-0 625-1	Standard	1	625	2.97	1410	7940000	2150000	211000	59400	37.5	1	0	584	93.4	2020-08-25 04:24:39	419-5 422-0 Ka9 MRM Pos LCMS.dam	PK_2992_050-245-422-0_Ha_PO_0730.wiff
32	422-0 625-2	Standard	1	625	2.98	1320	8150000	2170000	203000	56700	40.1	1	0	624	99.8	2020-08-25 04:31:28	419-5 422-0 Ka9 MRM Pos LCMS.dam	PK_2992_050-245-422-0_Ha_PO_0730.wiff
33	422-0 1250-1	Standard	1	1250	2.98	1190	13900000	3590000	202000	56500	68.7	1	0	1070	85.6	2020-08-25 04:38:15	419-5 422-0 Ka9 MRM Pos LCMS.dam	PK_2992_050-245-422-0_Ha_PO_0730.wiff
34	422-0 1250-2	Standard	1	1250	2.98	1170	14400000	3710000	203000	56000	71	1	0	1110	88.4	2020-08-25 04:45:03	419-5 422-0 Ka9 MRM Pos LCMS.dam	PK_2992_050-245-422-0_Ha_PO_0730.wiff
35	422-0 2500-1	Standard	1	2500	2.99	959	23100000	5630000	202000	55900	114	0	0	1780	71.2	2020-08-25 04:51:52	419-5 422-0 Ka9 MRM Pos LCMS.dam	PK_2992_050-245-422-0_Ha_PO_0730.wiff
36	422-0 2500-2	Standard	1	2500	2.97	928	24100000	5840000	203000	57500	119	0	0	1850	73.9	2020-08-25 04:58:41	419-5 422-0 Ka9 MRM Pos LCMS.dam	PK_2992_050-245-422-0_Ha_PO_0730.wiff
37	422-0 5000-1	Standard	1	5000	2.98	538	35300000	6930000	214000	59500	165	0	0	2570	51.5	2020-08-25 05:05:28	419-5 422-0 Ka9 MRM Pos LCMS.dam	PK_2992_050-245-422-0_Ha_PO_0730.wiff
38	422-0 5000-2	Standard	1	5000	2.99	558	35200000	7000000	197000	54600	178	0	0	2770	55.5	2020-08-25 05:12:15	419-5 422-0 Ka9 MRM Pos LCMS.dam	PK_2992_050-245-422-0_Ha_PO_0730.wiff
39	422-0 10000-1	Standard	1	10000	2.98	301	43100000	6710000	197000	55200	219	0	0	3410	34.1	2020-08-25 05:19:03	419-5 422-0 Ka9 MRM Pos LCMS.dam	PK_2992_050-245-422-0_Ha_PO_0730.wiff
40	422-0 10000-2	Standard	1	10000	2.98	280	44700000	6610000	201000	55700	222	0	0	3460	34.6	2020-08-25 05:25:51	419-5 422-0 Ka9 MRM Pos LCMS.dam	PK_2992_050-245-422-0_Ha_PO_0730.wiff
41	71 10mpk 0.5h	Unknown	2	N/A	2.98	767	336000	96700	189000	55100	1.78		0	53.6	N/A	2020-08-24 18:33:22	419-5 422-0 Ka9 MRM Pos LCMS.dam	PK_2992_050-245-422-0_Ha_PO_0730.wiff
42	73 10mpk 0.5h	Unknown	2	N/A	3	677	273000	76200	190000	54200	1.44		0	43	N/A	2020-08-24 18:46:58	419-5 422-0 Ka9 MRM Pos LCMS.dam	PK_2992_050-245-422-0_Ha_PO_0730.wiff
43	75 10mpk 0.5h	Unknown	2	N/A	2.98	533	192000	52500	183000	52100	1.05		0	30.9	N/A	2020-08-24 19:00:33	419-5 422-0 Ka9 MRM Pos LCMS.dam	PK_2992_050-245-422-0_Ha_PO_0730.wiff
44	71 10mpk 1h	Unknown	2	N/A	2.98	914	471000	137000	189000	55200	2.5		0	76	N/A	2020-08-24 17:45:51	419-5 422-0 Ka9 MRM Pos LCMS.dam	PK_2992_050-245-422-0_Ha_PO_0730.wiff
45	73 10mpk 1h	Unknown	2	N/A	2.97	510	188000	52100	184000	53700	1.02		0	30	N/A	2020-08-24 17:59:26	419-5 422-0 Ka9 MRM Pos LCMS.dam	PK_2992_050-245-422-0_Ha_PO_0730.wiff
46	75 10mpk 1h	Unknown	2	N/A	2.98	672	285000	81900	183000	53300	1.56		0	46.8	N/A	2020-08-24 18:13:00	419-5 422-0 Ka9 MRM Pos LCMS.dam	PK_2992_050-245-422-0_Ha_PO_0730.wiff
47	71 10mpk 3h	Unknown	2	N/A	3.01	426	143000	38600	179000	53100	0.796		0	23	N/A	2020-08-24 16:58:19	419-5 422-0 Ka9 MRM Pos LCMS.dam	PK_2992_050-245-422-0_Ha_PO_0730.wiff
48	73 10mpk 3h	Unknown	2	N/A	2.98	439	167000	44300	171000	50000	0.98		0	28.7	N/A	2020-08-24 17:11:54	419-5 422-0 Ka9 MRM Pos LCMS.dam	PK_2992_050-245-422-0_Ha_PO_0730.wiff
49	75 10mpk 3h	Unknown	2	N/A	2.98	327	117000	30800	184000	54300	0.636		0	18	N/A	2020-08-24 17:25:30	419-5 422-0 Ka9 MRM Pos LCMS.dam	PK_2992_050-245-422-0_Ha_PO_0730.wiff
50	71 10mpk 7h	Unknown	2	N/A	2.98	222	71500	16800	178000	52400	0.401		0	10.7	N/A	2020-08-24 16:10:48	419-5 422-0 Ka9 MRM Pos LCMS.dam	PK_2992_050-245-422-0_Ha_PO_0730.wiff
51	73 10mpk 7h	Unknown	2	N/A	2.98	147	49800	11200	182000	53500	0.273		0	6.69	N/A	2020-08-24 16:24:24	419-5 422-0 Ka9 MRM Pos LCMS.dam	PK_2992_050-245-422-0_Ha_PO_0730.wiff
52	75 10mpk 7h	Unknown	2	N/A	2.99	134	49600	10600	165000	48400	0.3		0	7.52	N/A	2020-08-24 16:37:58	419-5 422-0 Ka9 MRM Pos LCMS.dam	PK_2992_050-245-422-0_Ha_PO_0730.wiff
53	71 10mpk 24h	Unknown	2	N/A	3.03	18.4	19800	1360	176000	52500	0.113		0	1.68	N/A	2020-08-24 15:36:53	419-5 422-0 Ka9 MRM Pos LCMS.dam	PK_2992_050-245-422-0_Ha_PO_0730.wiff
54	73 10mpk 24h	Unknown	2	N/A	2.98	15.3	6790	1160	166000	49200	0.0409		0	< 0	N/A	2020-08-24 15:43:41	419-5 422-0 Ka9 MRM Pos LCMS.dam	PK_2992_050-245-422-0_Ha_PO_0730.wiff
55	75 10mpk 24h	Unknown	2	N/A	3.04	14.8	7640	1090	157000	46400	0.0487		0	< 0	N/A	2020-08-24 15:50:29	419-5 422-0 Ka9 MRM Pos LCMS.dam	PK_2992_050-245-422-0_Ha_PO_0730.wiff
56	71 10mpk 32h	Unknown	2	N/A	2.99	17.4	7310	1310	169000	50600	0.0433		0	< 0	N/A	2020-08-24 15:02:59	419-5 422-0 Ka9 MRM Pos LCMS.dam	PK_2992_050-245-422-0_Ha_PO_0730.wiff
57	73 10mpk 32h	Unknown	2	N/A	2.97	18	14100	1310	177000	52900	0.0798		0	0.657	N/A	2020-08-24 15:09:45	419-5 422-0 Ka9 MRM Pos LCMS.dam	PK_2992_050-245-422-0_Ha_PO_0730.wiff
58	75 10mpk 32h	Unknown	2	N/A	0	N/A	0	0	145000	43900	0		0	No Peak	N/A	2020-08-24 15:16:32	419-5 422-0 Ka9 MRM Pos LCMS.dam	PK_2992_050-245-422-0_Ha_PO_0730.wiff
59	71 10mpk 48h	Unknown	2	N/A	3.04	18.1	17800	1370	175000	52500	0.102		0	1.34	N/A	2020-08-24 14:29:06	419-5 422-0 Ka9 MRM Pos LCMS.dam	PK_2992_050-245-422-0_Ha_PO_0730.wiff
60	73 10mpk 48h	Unknown	2	N/A	3.02	17.5	16600	1390	171000	51000	0.0966		0	1.18	N/A	2020-08-24 14:35:52	419-5 422-0 Ka9 MRM Pos LCMS.dam	PK_2992_050-245-422-0_Ha_PO_0730.wiff
61	75 10mpk 48h	Unknown	2	N/A	3.04	16.8	13600	1240	168000	49800	0.0811		0	0.695	N/A	2020-08-24 14:42:39	419-5 422-0 Ka9 MRM Pos LCMS.dam	PK_2992_050-245-422-0_Ha_PO_0730.wiff

### Sheet: 419-5 Raw Data
	Sample Name	Sample Type	Dilution Factor	Analyte Concentration (ng/mL)	Analyte Retention Time (min)	Analyte Signal To Noise	Analyte Peak Area (counts)	Analyte Peak Height (cps)	IS Peak Area (counts)	IS Peak Height (cps)	Area Ratio	Use Record	Record Modified	Calculated Concentration (ng/mL)	Accuracy (%)	Acquisition Date	Acquisition Method	File Name
1	419-5 0-1	Blank	1	0	2.98	0.847	62	30.9	164000	48200	0.000378		0	N/A	N/A	2020-08-24 13:48:23	419-5 422-0 Ka9 MRM Pos LCMS.dam	PK_2992_050-245-422-0_Ha_PO_0730.wiff
2	419-5 0-2	Blank	1	0	2.96	3.26	219	99.7	167000	49700	0.00131		0	N/A	N/A	2020-08-24 13:55:10	419-5 422-0 Ka9 MRM Pos LCMS.dam	PK_2992_050-245-422-0_Ha_PO_0730.wiff
3	419-5 0-1	Blank	1	0	2.8	2.53	233	79.1	206000	59300	0.00113		0	N/A	N/A	2020-08-24 20:01:40	419-5 422-0 Ka9 MRM Pos LCMS.dam	PK_2992_050-245-422-0_Ha_PO_0730.wiff
4	419-5 0-2	Blank	1	0	2.82	3.13	236	98.1	200000	55700	0.00118		0	N/A	N/A	2020-08-24 20:08:27	419-5 422-0 Ka9 MRM Pos LCMS.dam	PK_2992_050-245-422-0_Ha_PO_0730.wiff
5	419-5 0.07-1	Standard	1	0.0763	2.81	2.8	308	77.1	191000	51700	0.00162	0	0	0.0461	60.4	2020-08-24 20:15:15	419-5 422-0 Ka9 MRM Pos LCMS.dam	PK_2992_050-245-422-0_Ha_PO_0730.wiff
6	419-5 0.07-2	Standard	1	0.0763	2.95	1.52	91.3	45.8	190000	49700	0.000481	0	0	< 0	N/A	2020-08-24 20:22:03	419-5 422-0 Ka9 MRM Pos LCMS.dam	PK_2992_050-245-422-0_Ha_PO_0730.wiff
7	419-5 0.15-1	Standard	1	0.153	2.92	4.18	375	135	197000	52000	0.00191	0	0	0.0703	46.1	2020-08-24 20:28:51	419-5 422-0 Ka9 MRM Pos LCMS.dam	PK_2992_050-245-422-0_Ha_PO_0730.wiff
8	419-5 0.15-2	Standard	1	0.153	2.94	6.27	682	186	194000	51500	0.00351	0	0	0.204	134	2020-08-24 20:35:39	419-5 422-0 Ka9 MRM Pos LCMS.dam	PK_2992_050-245-422-0_Ha_PO_0730.wiff
9	419-5 0.3-1	Standard	1	0.305	2.94	5.57	672	200	192000	50700	0.0035	0	0	0.204	66.7	2020-08-24 20:42:26	419-5 422-0 Ka9 MRM Pos LCMS.dam	PK_2992_050-245-422-0_Ha_PO_0730.wiff
10	419-5 0.3-2	Standard	1	0.305	2.92	12.2	1030	356	197000	52200	0.00523	1	0	0.348	114	2020-08-24 20:49:15	419-5 422-0 Ka9 MRM Pos LCMS.dam	PK_2992_050-245-422-0_Ha_PO_0730.wiff
11	419-5 0.6-1	Standard	1	0.61	2.94	12.2	1570	401	196000	52200	0.00801	1	0	0.579	94.9	2020-08-24 20:56:03	419-5 422-0 Ka9 MRM Pos LCMS.dam	PK_2992_050-245-422-0_Ha_PO_0730.wiff
12	419-5 0.6-2	Standard	1	0.61	2.95	13.4	1500	409	195000	51000	0.00765	1	0	0.549	90	2020-08-24 21:02:51	419-5 422-0 Ka9 MRM Pos LCMS.dam	PK_2992_050-245-422-0_Ha_PO_0730.wiff
13	419-5 1.2-1	Standard	1	1.22	2.93	27.9	2670	893	196000	52500	0.0136	1	0	1.05	85.9	2020-08-24 21:09:39	419-5 422-0 Ka9 MRM Pos LCMS.dam	PK_2992_050-245-422-0_Ha_PO_0730.wiff
14	419-5 1.2-2	Standard	1	1.22	2.93	26.9	2810	951	202000	55600	0.0139	1	0	1.07	87.6	2020-08-24 21:16:28	419-5 422-0 Ka9 MRM Pos LCMS.dam	PK_2992_050-245-422-0_Ha_PO_0730.wiff
15	419-5 2.4-1	Standard	1	2.44	2.94	58.9	6140	1900	195000	52400	0.0314	1	0	2.53	104	2020-08-24 21:23:16	419-5 422-0 Ka9 MRM Pos LCMS.dam	PK_2992_050-245-422-0_Ha_PO_0730.wiff
16	419-5 2.4-2	Standard	1	2.44	2.94	56.4	6120	1920	202000	53400	0.0302	1	0	2.43	99.6	2020-08-24 21:30:04	419-5 422-0 Ka9 MRM Pos LCMS.dam	PK_2992_050-245-422-0_Ha_PO_0730.wiff
17	419-5 4.9-1	Standard	1	4.88	2.95	104	11500	3630	199000	52100	0.0574	1	0	4.7	96.3	2020-08-24 21:36:52	419-5 422-0 Ka9 MRM Pos LCMS.dam	PK_2992_050-245-422-0_Ha_PO_0730.wiff
18	419-5 4.9-2	Standard	1	4.88	2.93	118	12500	4020	200000	54800	0.0626	1	0	5.13	105	2020-08-24 21:43:41	419-5 422-0 Ka9 MRM Pos LCMS.dam	PK_2992_050-245-422-0_Ha_PO_0730.wiff
19	419-5 9.8-1	Standard	1	9.77	2.93	180	21400	6570	202000	54400	0.106	1	0	8.76	89.7	2020-08-24 21:50:28	419-5 422-0 Ka9 MRM Pos LCMS.dam	PK_2992_050-245-422-0_Ha_PO_0730.wiff
20	419-5 9.8-2	Standard	1	9.77	2.93	207	24300	7720	201000	55700	0.121	1	0	10	102	2020-08-24 21:57:15	419-5 422-0 Ka9 MRM Pos LCMS.dam	PK_2992_050-245-422-0_Ha_PO_0730.wiff
21	419-5 19.5-1	Standard	1	19.5	2.93	326	45600	14400	205000	57000	0.222	1	0	18.4	94.5	2020-08-24 22:04:03	419-5 422-0 Ka9 MRM Pos LCMS.dam	PK_2992_050-245-422-0_Ha_PO_0730.wiff
22	419-5 19.5-2	Standard	1	19.5	2.94	359	50000	15500	205000	55800	0.244	1	0	20.2	104	2020-08-24 22:10:50	419-5 422-0 Ka9 MRM Pos LCMS.dam	PK_2992_050-245-422-0_Ha_PO_0730.wiff
23	419-5 39.1-1	Standard	1	39.1	2.95	537	91100	28900	199000	54900	0.457	1	0	38	97.3	2020-08-24 22:17:38	419-5 422-0 Ka9 MRM Pos LCMS.dam	PK_2992_050-245-422-0_Ha_PO_0730.wiff
24	419-5 39.1-2	Standard	1	39.1	2.93	570	99600	30800	205000	56800	0.487	1	0	40.5	104	2020-08-24 22:24:25	419-5 422-0 Ka9 MRM Pos LCMS.dam	PK_2992_050-245-422-0_Ha_PO_0730.wiff
25	419-5 78.1-1	Standard	1	78.1	2.93	758	191000	59800	209000	56700	0.912	1	0	75.9	97.2	2020-08-24 22:31:13	419-5 422-0 Ka9 MRM Pos LCMS.dam	PK_2992_050-245-422-0_Ha_PO_0730.wiff
26	419-5 78.1-2	Standard	1	78.1	2.94	797	216000	65400	209000	57000	1.03	1	0	86	110	2020-08-24 22:38:01	419-5 422-0 Ka9 MRM Pos LCMS.dam	PK_2992_050-245-422-0_Ha_PO_0730.wiff
27	419-5 156.3-1	Standard	1	156	2.93	934	399000	123000	203000	56200	1.97	1	0	164	105	2020-08-24 22:44:48	419-5 422-0 Ka9 MRM Pos LCMS.dam	PK_2992_050-245-422-0_Ha_PO_0730.wiff
28	419-5 156.3-2	Standard	1	156	2.93	902	411000	129000	206000	55700	2	1	0	167	107	2020-08-24 22:51:37	419-5 422-0 Ka9 MRM Pos LCMS.dam	PK_2992_050-245-422-0_Ha_PO_0730.wiff
29	419-5 312.5-1	Standard	1	313	2.93	1050	846000	255000	205000	55700	4.13	1	0	345	110	2020-08-24 22:58:25	419-5 422-0 Ka9 MRM Pos LCMS.dam	PK_2992_050-245-422-0_Ha_PO_0730.wiff
30	419-5 312.5-2	Standard	1	313	2.93	1050	858000	264000	207000	57900	4.15	1	0	346	110	2020-08-24 23:05:13	419-5 422-0 Ka9 MRM Pos LCMS.dam	PK_2992_050-245-422-0_Ha_PO_0730.wiff
31	419-5 625-1	Standard	1	625	2.95	939	1620000	488000	201000	54600	8.07	1	0	673	108	2020-08-24 23:12:01	419-5 422-0 Ka9 MRM Pos LCMS.dam	PK_2992_050-245-422-0_Ha_PO_0730.wiff
32	419-5 625-2	Standard	1	625	2.93	1060	1630000	509000	201000	56000	8.11	1	0	676	108	2020-08-24 23:18:48	419-5 422-0 Ka9 MRM Pos LCMS.dam	PK_2992_050-245-422-0_Ha_PO_0730.wiff
33	419-5 1250-1	Standard	1	1250	2.94	958	3210000	914000	212000	58900	15.1	1	0	1260	101	2020-08-24 23:25:36	419-5 422-0 Ka9 MRM Pos LCMS.dam	PK_2992_050-245-422-0_Ha_PO_0730.wiff
34	419-5 1250-2	Standard	1	1250	2.94	960	3210000	918000	204000	55200	15.8	1	0	1310	105	2020-08-24 23:32:24	419-5 422-0 Ka9 MRM Pos LCMS.dam	PK_2992_050-245-422-0_Ha_PO_0730.wiff
35	419-5 2500-1	Standard	1	2500	2.92	956	5840000	1640000	207000	57400	28.1	1	0	2350	93.9	2020-08-24 23:39:12	419-5 422-0 Ka9 MRM Pos LCMS.dam	PK_2992_050-245-422-0_Ha_PO_0730.wiff
36	419-5 2500-2	Standard	1	2500	2.94	820	6080000	1680000	200000	55200	30.3	1	0	2530	101	2020-08-24 23:46:00	419-5 422-0 Ka9 MRM Pos LCMS.dam	PK_2992_050-245-422-0_Ha_PO_0730.wiff
37	419-5 5000-1	Standard	1	5000	2.95	668	10500000	2810000	200000	54600	52.7	1	0	4390	87.9	2020-08-24 23:52:48	419-5 422-0 Ka9 MRM Pos LCMS.dam	PK_2992_050-245-422-0_Ha_PO_0730.wiff
38	419-5 5000-2	Standard	1	5000	2.93	800	10700000	2880000	205000	56900	52.3	1	0	4360	87.3	2020-08-24 23:59:36	419-5 422-0 Ka9 MRM Pos LCMS.dam	PK_2992_050-245-422-0_Ha_PO_0730.wiff
39	419-5 10000-1	Standard	1	10000	2.93	633	17600000	4480000	206000	57700	85.4	0	0	7120	71.2	2020-08-25 00:06:24	419-5 422-0 Ka9 MRM Pos LCMS.dam	PK_2992_050-245-422-0_Ha_PO_0730.wiff
40	419-5 10000-2	Standard	1	10000	2.93	597	18000000	4600000	201000	56200	89.4	0	0	7450	74.5	2020-08-25 00:13:11	419-5 422-0 Ka9 MRM Pos LCMS.dam	PK_2992_050-245-422-0_Ha_PO_0730.wiff
41	71 10mpk 0.5h	Unknown	2	N/A	2.82	2.78	197	75.6	189000	55100	0.00104		0	< 0	N/A	2020-08-24 18:33:22	419-5 422-0 Ka9 MRM Pos LCMS.dam	PK_2992_050-245-422-0_Ha_PO_0730.wiff
42	73 10mpk 0.5h	Unknown	2	N/A	3.05	2.01	338	60.8	189000	54200	0.00179		0	0.121	N/A	2020-08-24 18:46:58	419-5 422-0 Ka9 MRM Pos LCMS.dam	PK_2992_050-245-422-0_Ha_PO_0730.wiff
43	75 10mpk 0.5h	Unknown	2	N/A	2.98	2.05	131	58.1	183000	52100	0.000715		0	< 0	N/A	2020-08-24 19:00:33	419-5 422-0 Ka9 MRM Pos LCMS.dam	PK_2992_050-245-422-0_Ha_PO_0730.wiff
44	71 10mpk 1h	Unknown	2	N/A	2.81	3.13	284	82.2	188000	55200	0.00151		0	0.0743	N/A	2020-08-24 17:45:51	419-5 422-0 Ka9 MRM Pos LCMS.dam	PK_2992_050-245-422-0_Ha_PO_0730.wiff
45	73 10mpk 1h	Unknown	2	N/A	2.97	2.87	288	79.8	183000	53700	0.00157		0	0.0844	N/A	2020-08-24 17:59:26	419-5 422-0 Ka9 MRM Pos LCMS.dam	PK_2992_050-245-422-0_Ha_PO_0730.wiff
46	75 10mpk 1h	Unknown	2	N/A	2.99	0.842	45.7	25.9	182000	53300	0.00025		0	< 0	N/A	2020-08-24 18:13:00	419-5 422-0 Ka9 MRM Pos LCMS.dam	PK_2992_050-245-422-0_Ha_PO_0730.wiff
47	71 10mpk 3h	Unknown	2	N/A	3	1.1	55.1	32.5	179000	53100	0.000308		0	< 0	N/A	2020-08-24 16:58:19	419-5 422-0 Ka9 MRM Pos LCMS.dam	PK_2992_050-245-422-0_Ha_PO_0730.wiff
48	73 10mpk 3h	Unknown	2	N/A	2.93	1.87	139	50.8	170000	50000	0.000816		0	< 0	N/A	2020-08-24 17:11:54	419-5 422-0 Ka9 MRM Pos LCMS.dam	PK_2992_050-245-422-0_Ha_PO_0730.wiff
49	75 10mpk 3h	Unknown	2	N/A	3	1.46	104	42.2	183000	54300	0.000565		0	< 0	N/A	2020-08-24 17:25:30	419-5 422-0 Ka9 MRM Pos LCMS.dam	PK_2992_050-245-422-0_Ha_PO_0730.wiff
50	71 10mpk 7h	Unknown	2	N/A	2.81	2.88	252	79	178000	52400	0.00142		0	0.0591	N/A	2020-08-24 16:10:48	419-5 422-0 Ka9 MRM Pos LCMS.dam	PK_2992_050-245-422-0_Ha_PO_0730.wiff
51	73 10mpk 7h	Unknown	2	N/A	2.82	3.17	266	91.3	181000	53500	0.00147		0	0.0677	N/A	2020-08-24 16:24:24	419-5 422-0 Ka9 MRM Pos LCMS.dam	PK_2992_050-245-422-0_Ha_PO_0730.wiff
52	75 10mpk 7h	Unknown	2	N/A	2.94	1.02	81	28.6	165000	48400	0.00049		0	< 0	N/A	2020-08-24 16:37:58	419-5 422-0 Ka9 MRM Pos LCMS.dam	PK_2992_050-245-422-0_Ha_PO_0730.wiff
53	71 10mpk 24h	Unknown	2	N/A	2.81	2.84	183	73.3	176000	52500	0.00104		0	< 0	N/A	2020-08-24 15:36:53	419-5 422-0 Ka9 MRM Pos LCMS.dam	PK_2992_050-245-422-0_Ha_PO_0730.wiff
54	73 10mpk 24h	Unknown	2	N/A	2.81	3.13	355	88.2	166000	49200	0.00214		0	0.179	N/A	2020-08-24 15:43:41	419-5 422-0 Ka9 MRM Pos LCMS.dam	PK_2992_050-245-422-0_Ha_PO_0730.wiff
55	75 10mpk 24h	Unknown	2	N/A	2.81	2.46	171	61.3	157000	46400	0.00109		0	0.00496	N/A	2020-08-24 15:50:29	419-5 422-0 Ka9 MRM Pos LCMS.dam	PK_2992_050-245-422-0_Ha_PO_0730.wiff
56	71 10mpk 32h	Unknown	2	N/A	2.82	2	85	58	168000	50600	0.000505		0	< 0	N/A	2020-08-24 15:02:59	419-5 422-0 Ka9 MRM Pos LCMS.dam	PK_2992_050-245-422-0_Ha_PO_0730.wiff
57	73 10mpk 32h	Unknown	2	N/A	2.8	2.87	248	84	177000	52900	0.0014		0	0.0566	N/A	2020-08-24 15:09:45	419-5 422-0 Ka9 MRM Pos LCMS.dam	PK_2992_050-245-422-0_Ha_PO_0730.wiff
58	75 10mpk 32h	Unknown	2	N/A	3	0.886	56	26.7	144000	43900	0.000388		0	< 0	N/A	2020-08-24 15:16:32	419-5 422-0 Ka9 MRM Pos LCMS.dam	PK_2992_050-245-422-0_Ha_PO_0730.wiff
59	71 10mpk 48h	Unknown	2	N/A	3.03	2.51	171	69.6	174000	52500	0.00098		0	< 0	N/A	2020-08-24 14:29:06	419-5 422-0 Ka9 MRM Pos LCMS.dam	PK_2992_050-245-422-0_Ha_PO_0730.wiff
60	73 10mpk 48h	Unknown	2	N/A	2.82	2.76	360	81.2	171000	51000	0.00211		0	0.174	N/A	2020-08-24 14:35:52	419-5 422-0 Ka9 MRM Pos LCMS.dam	PK_2992_050-245-422-0_Ha_PO_0730.wiff
61	75 10mpk 48h	Unknown	2	N/A	2.98	1.61	87.8	48.9	168000	49800	0.000524		0	< 0	N/A	2020-08-24 14:42:39	419-5 422-0 Ka9 MRM Pos LCMS.dam	PK_2992_050-245-422-0_Ha_PO_0730.wiff

### Sheet: Bioanalytical Results
	N.S. - No sample available
	N.A. - Not available
	N.D. - Not determined
	BQL - Below the Quantifiable Limit; < 0.305 ng/mL
	NMT5	LOD	0.153	ng/mL
	PO	LLOQ	0.305	ng/mL
		ULOQ	1250	ng/mL
	Std Curve	Expected Conc. (ng/mL)	Calc. Conc. (ng/mL)	Accuracy (%)	Exclude
	422-0 0-1	0	N/A	N/A	N/A
	422-0 0-2	0	N/A	N/A	N/A
	422-0 0.07-1	0.0763	0.0331	43.4	X
	422-0 0.07-2	0.0763	0.199	261	X
	422-0 0.15-1	0.153	0.0968	63.5	X
	422-0 0.15-2	0.153	0.177	116	X
	422-0 0.3-1	0.305	0.355	116
	422-0 0.3-2	0.305	0.282	92.4
	422-0 0.6-1	0.61	0.406	66.6	X
	422-0 0.6-2	0.61	0.493	80.8
	422-0 1.2-1	1.22	1.12	91.4
	422-0 1.2-2	1.22	1.26	103
	422-0 2.4-1	2.44	2.36	96.8
	422-0 2.4-2	2.44	2.91	119
	422-0 4.9-1	4.88	5.03	103
	422-0 4.9-2	4.88	4.68	95.9
	422-0 9.8-1	9.77	9.63	98.5
	422-0 9.8-2	9.77	10.4	106
	422-0 19.5-1	19.5	19.4	99.7
	422-0 19.5-2	19.5	19.6	101
	422-0 39.1-1	39.1	38.9	99.6
	422-0 39.1-2	39.1	42	108
	422-0 78.1-1	78.1	77.8	99.6
	422-0 78.1-2	78.1	90.2	116
	422-0 156.3-1	156	156	100
	422-0 156.3-2	156	161	103
	422-0 312.5-1	313	301	96
	422-0 312.5-2	313	336	107
	422-0 625-1	625	584	93.4
	422-0 625-2	625	624	99.8
	422-0 1250-1	1250	1070	85.6
	422-0 1250-2	1250	1110	88.4
	422-0 2500-1	2500	1780	71.2	X
	422-0 2500-2	2500	1850	73.9	X
	422-0 5000-1	5000	2570	51.5	X
	422-0 5000-2	5000	2770	55.5	X
	N.S. - No sample available
	N.A. - Not available
	N.D. - Not determined
	BQL - Below the Quantifiable Limit; < 0.305 ng/mL
	CBR-050-245-419-5	LOD	0.153	ng/mL
		LLOQ	0.305	ng/mL
		ULOQ	5000	ng/mL
	Std Curve	Expected Conc. (ng/mL)	Calc. Conc. (ng/mL)	Accuracy (%)	Exclude
	419-5 0-1	0	N/A	N/A	N/A
	419-5 0-2	0	N/A	N/A	N/A
	419-5 0.07-1	0.0763	0.0461	60.4	X
	419-5 0.07-2	0.0763	< 0	N/A	X
	419-5 0.15-1	0.153	0.0703	46.1	X
	419-5 0.15-2	0.153	0.204	134	X
	419-5 0.3-1	0.305	0.204	66.7	X
	419-5 0.3-2	0.305	0.348	114
	419-5 0.6-1	0.61	0.579	94.9
	419-5 0.6-2	0.61	0.549	90
	419-5 1.2-1	1.22	1.05	85.9
	419-5 1.2-2	1.22	1.07	87.6
	419-5 2.4-1	2.44	2.53	104
	419-5 2.4-2	2.44	2.43	99.6
	419-5 4.9-1	4.88	4.7	96.3
	419-5 4.9-2	4.88	5.13	105
	419-5 9.8-1	9.77	8.76	89.7
	419-5 9.8-2	9.77	10	102
	419-5 19.5-1	19.5	18.4	94.5
	419-5 19.5-2	19.5	20.2	104
	419-5 39.1-1	39.1	38	97.3
	419-5 39.1-2	39.1	40.5	104
	419-5 78.1-1	78.1	75.9	97.2
	419-5 78.1-2	78.1	86	110
	419-5 156.3-1	156	164	105
	419-5 156.3-2	156	167	107
	419-5 312.5-1	313	345	110
	419-5 312.5-2	313	346	110
	419-5 625-1	625	673	108
	419-5 625-2	625	676	108
	419-5 1250-1	1250	1260	101
	419-5 1250-2	1250	1310	105
	419-5 2500-1	2500	2350	93.9
	419-5 2500-2	2500	2530	101
	419-5 5000-1	5000	4390	87.9
	419-5 5000-2	5000	4360	87.3
	419-5 10000-1	10000	7120	71.2	X
	419-5 10000-2	10000	7450	74.5	X
	Time (h)	NMT5 Concentration (ng/mL) in Plasma Samples
		PO, 10 mg/kg
		71	73	75
	0.5	53.6	43	30.9
	1	76	30	46.8
	3	23	28.7	18
	7	10.7	6.69	7.52
	24	1.68	< 0	< 0
	32	< 0	0.657	No Peak
	48	1.34	1.18	0.695
	Time (h)	CBR-050-245-419-5 Concentration (ng/mL) in Plasma Samples
		71	73	75
	0.5	< 0	BQL	< 0
	1	BQL	BQL	< 0
	3	< 0	< 0	< 0
	7	BQL	BQL	< 0
	24	< 0	BQL	BQL
	32	< 0	BQL	< 0
	48	< 0	BQL	< 0

### Sheet: LCMS method
	Instrument:	API 4000 QTRAP
	Matrix:	Syrian Hamster, Plasma, Sodium Heparin
	Analyte(s):	NMT5	CBR-050-245-419-5
	Internal Standard(s):	sALL901 (Ka9)
	Column:	Phenomenex, Kinetex EVO 5u C18 100A 50 x 2.1 mm
	Calibration Curve Preparation:	1. Add compound working solution to tubes.
		2. Serially dilute with blank plasma
		Calibration Standard	Concentration (ng/mL)	Volume of Spiking Standard Added (µL)	Volume of Plasma Added (µL)
		Int. 1	100000	10 (Stock)	190
		Int. 2	10000	20	180
		W17	5000	70	70
		W16	2500	70	70
		W15	1250	70	70
		W14	625	70	70
		W13	312.5	70	70
		W12	156.3	70	70
		W11	78.1	70	70
		W10	39.1	70	70
		W9	19.5	70	70
		W8	9.8	70	70
		W7	4.9	70	70
		W6	2.4	70	70
		W5	1.2	70	70
		W4	0.6	70	70
		W3	0.3	70	70
		W2	0.15	70	70
		W1	0.075	70	70
		3. Transfer 20 (μL/well) std curve samples to tubes (2x)
		4. Transfer 20 (μL/well) PK samples to tubes; For dilutions (1:2) 10 (μL/well) PK sample to 10 (μL/well) blank plasma
		5. Add 250 (μL/well) stop solution (cold ACN at 4℃, including 10 ng/mL sALL901) for extraction.
		6. Vortex the sample tubes for 1 min.
		7. Centrifuge sample tubes at 4000 rpm for 15 min.
		8. After centrifuging, load 200 μL of supernatant into a new 96-well plate, then dilute with 50 μL 0.1% Formic Acid in water and mix for LC/MS.
		9. Inject 10 μL for LC/MS analysis
	Acquisition Information:	Comment:	A:0.1% FA in water B:0.1% FA in ACN Column:Kinetex EVO C18 50x2.1mm
		Synchronization Mode:	LC Sync
		Auto-Equilibration:	Off
		Acquisition Duration:	6min0sec
		Number Of Scans:	458
		Periods In File:	1
		Acquisition Module:	Acquisition Method
		Software version	Analyst 1.6
		MS Method Properties:
		Period 1:
		--------------
		Scans in Period:	458
		Relative Start Time:	0.00 msec
		Experiments in Period:	1
		Period 1 Experiment 1:
		----------------------------
		Scan Type:	MRM (MRM)
		Scheduled MRM:	No
		Polarity:	Positive
		Scan Mode:	N/A
		Ion Source:	Turbo Spray
		Resolution Q1:	Unit
		Resolution Q3:	Unit
		Intensity Thres.:	0.00 cps
		Settling Time:	0.0000 msec
		MR Pause:	5.0070 msec
		MCA:	No
		Step Size:	0.00 Da
		@Q1 Mass (Da)	Q3 Mass (Da)	Dwell(msec)	Param	Start	Stop	ID
		180.208	107.2	150	DP	71	71	419-5 (Memantine)
					CE	35	35
					CXP	8	8
		@Q1 Mass (Da)	Q3 Mass (Da)	Dwell(msec)	Param	Start	Stop	ID
		180.208	91.1	150	DP	71	71
					CE	55	55
					CXP	6	6
		@Q1 Mass (Da)	Q3 Mass (Da)	Dwell(msec)	Param	Start	Stop	ID
		269.183	193.3	150	DP	71	71	422-0 (NMT-5)
					CE	21	21
					CXP	16	16
		@Q1 Mass (Da)	Q3 Mass (Da)	Dwell(msec)	Param	Start	Stop	ID
		269.183	176.2	150	DP	71	71
					CE	29	29
					CXP	14	14
		@Q1 Mass (Da)	Q3 Mass (Da)	Dwell(msec)	Param	Start	Stop	ID
		284.145	136.1	150	DP	56	56	Ka9
					CE	13	13
					CXP	10	10
		Parameter Table(Period 1 Experiment 1):
		CUR:	35
		IS:	4000
		TEM:	400
		GS1:	40
		GS2:	50
		ihe:	ON
		CAD:	Medium
		EP	10
			Diode Array Detector Properties (Not Used)
		Operating Mode	Spectral
		Spectral Data
		Start	Stop	Step Width
		190	400	2
		UV Lamp	ON
		Visible Lamp	ON
		Autobalance	OFF
		Margin for Negative Absorbance	100
		Slit Width	4
		Sampling Rate (Hz)	2.5
			Agilent LC Pump Method Properties
		Pump Model:	Agilent 1100 LC Binary Pump
		Minimum Pressure (psi):	0
		Maximum Pressure (psi):	5801
		Dead Volume (µl):	40
		Maximum Flow Ramp (ml/min²):	100
		Maximum Pressure Ramp (psi/sec):	290
		Max Flow Ramp Up (ml/min²):	100
		Max Flow Ramp Dn (ml/min²):	100
		Step Table:
		@Step	Total Time(min)	Flow Rate(µl/min)	A (%)	B (%)
		0	0.1	500	100	0
		1	1.5	500	100	0
		2	1.6	500	10	90
		3	4	500	10	90
		4	4.1	500	100	0
		5	6	500	100	0
		Left Compressibility:	50
		Right Compressibility:	115
		Left Dead Volume (µl):	40
		Right Dead Volume (µl):	40
		Left Stroke Volume (µl):	-1
		Right Stroke Volume (µl):	-1
		Left Solvent:	A1
		Right Solvent:	B1
			Agilent Column Oven Properties (Not Used)
		Left Temperature (°C):		20
		Right Temperature (°C):	20
		Temperature Tolerance +/- (°C):	1
		Start Acquisition Tolerance +/- (°C):	0.5
		Time Table	(Not Used)
		Column Switching Valve	Not Installed
		Position for first sample in the batch:	Not applicable
		Valco Valve	Diverter
			Total Time (min)	Position
		1	1	A
		2	5	B
			CTC PAL Autosampler Method Properties
		Loop Volume1 (µl):	100
		Loop Volume2 (µl):	100
		Injection Volume (µl):	10
		Barcode Reading:	Disabled
		Method Description:
		Syringe: 25ul
		Cycle date: 4/29/2010 2:11:46 PM
		Cycle name: Analyst LC-Inj
			Air Volume (µl) 0
			Pre Clean with Solvent 1 () 0
			Pre Clean with Solvent 2 () 0
			Pre Clean with Sample () 0
			Filling Speed (µl/s) 2
			Filling Strokes () 0
			Inject to LC Vlv1
			Injection Speed (µl/s) 25
			Pre Inject Delay (ms) 500
			Post Inject Delay (ms) 500
			Post Clean with Solvent 1 () 1
			Post Clean with Solvent 2 () 1
			Valve Clean with Solvent 1 () 1
			Valve Clean with Solvent 2 () 1
			Replicate Count () 1
			Analysis Time (s) () 0

### Sheet: lists
Dog	IV	Male	Plasma	K2EDTA	Sparse	Analyst 1.6	Noncompartmental mode (Extravascular)	0.0763	Phenomenex, Kinetex EVO 5u C18 100A 50 x 2.1 mm	API 4000 QTRAP	Phoenix WinNonlin 8.1	Linear Up Log Down	Plasma	Phenomenex, Kinetex EVO 5u C18 100A 50 x 2.1 mm	0.1% Formic Acid in water
Dog (Beagle)	PO	Female	Serum	K3EDTA	Serial	Analyst 1.7	Noncompartmental mode (IV Bolus)	0.153	Phenomenex, Luna C18(2) 5u 100A 50 x 2 mm	API 6500+ Triple Quad	N/A	Linear Trapezolidal Linear/Log Interpolation	Urine	Phenomenex, Luna C18(2) 5u 100A 50 x 2 mm	0.1% Formic Acid in acetonitrile
Human	OP	Male, Female	Urine	Heparin	N/A	Analyst IOS	Noncompartmental mode (IV Infusion)	0.305	Phenomenex, Luna C18 5u 100A 150 x 3 mm	API 6500+ QTRAP		N/A	Drug Effect	Phenomenex, Luna C18 5u 100A 150 x 3 mm	0.1% Formic Acid in methanol
Mouse	SC	Mixed/Pooled	Feces	Sodium Heparin			N/A	0.61	Waters, Acquity BEH C4 50 x 2 mm				N/A	Waters, Acquity BEH C4 50 x 2 mm	50:50 ACN:MeOH
Mouse (CD-1)	IT		BAL fluid	Lithium Heparin				1.22							10mM NH4OAc + 0.1% Formic Acid
Mouse (c57/B6)	IP		Skin	Sodium Citrate				2.44
Mouse (Balb)	Topical		Brain					4.88
Monkey (Cyno)	IM		Liver					9.77
Monkey (Rhesus)			Lung					19.5
Monkey			PBMCs					39.1
Rat			Whole blood					78.1
Rat (Sprague Dawley)								156
Hamster (Syrian)								313
								625
								1250
								2500
								5000
								10000
								0.00955
								0.0191
								0.0381
