## Extended Data Table 4 for "Targeted protein S-nitrosylation of ACE2 as potential treatment to prevent spread of SARS-CoV-2 infection"

### Sheet: PK Report
	Preclinical PK Study Report					Summary of NMT3 Pharmacokinetics in Golden Syrian Hamster (ng/mL)
		Golden Syrian Hamster				Dose (mg/kg)	Compound	Route	t1/2	Cmax	Tmax	AUC0-24	AUCLAST	AUCINF	Vd	Cl	MRTLAST
	Study Details								(hr)	(ng/mL)	(hr)	(hr*ng/mL)	(hr*ng/mL)	(hr*ng/mL)	(L/kg)	(mL/min/kg)	(hr)
	Calibr Study Code	4050	4051			10	NMT3	PO	7.90*	109.37	1	769.57	769.57	869.56	131 †	191 †	6.14
	Request ID						NMT3-Met		#DIV/0!	159.17	1	1457.85	1457.85	#DIV/0!	#DIV/0!	#DIV/0!	6.45
	Title
	Species (strain)	Hamster (Syrian)				Pharmacokinetics of NMT3 in Golden Syrian Hamster (ng/mL)
	Sex	Female				PO, 10 mg/kg
	Route of administration	PO				Time (h)	372	373	374	375	376	377	Mean		SD
	Administered compound	NMT3				0.5	122	67.1	59.1	31.8	49.3	226	92.55	±	72.1165
	Formulation (PO)	Saline				1	113	77.5	104	109	74.7	178	109.367	±	37.3361
	In-life start date	2021-06-28				3				84.4	65.3	77	75.5667	±	9.63033
	Report Date	2021-07-02				7				32.5	20.1	27.3	26.6333	±	6.22682
	Bioanalytical Details					24				BQL	< 0	9.44	9.44	±	#DIV/0!
	Compounds analyzed	Batch No.	Molecular weight	Formula weight		PK Parameters							Mean		SD
	NMT3	CBR-050-297-386-6	268.18	304.81		Rsq_adj	--	--	--	--	-	--	0.771	±	--
	NMT3-Met	CBR-050-297-387-7	223.19	259.82		No. points used for T1/2	--	--	--	--	-	--	3	±	--
	Matrix Source	BioIVT				Cmax (ng/mL)							109.37	±	15.2424
	Matrix	Plasma				T1/2 (h)							7.90*	±	#DIV/0!
	Anticoagulant	Sodium Heparin				Tmax (h)							1	±	#DIV/0!
	NMT3 LOD (ng/mL)	2.44				Tlast (h)							24	±	#DIV/0!
	NMT3 LLOQ (ng/mL)	4.88				AUC0-24h (ng.h/mL)							769.57	±	#DIV/0!
	NMT3 ULOQ (ng/mL)	10000				AUC0-last (ng.h/mL)							769.57	±	70.3046
	NMT3-Met LOD (ng/mL)	1.22				AUC0-inf (ng.h/mL)							869.56	±	#DIV/0!
	NMT3-Met LLOQ (ng/mL)	2.44				Vd (L/kg)							131 †	±	#DIV/0!
	NMT3-Met ULOQ (ng/mL)	10000				Cl (mL/min/kg)							191 †	±	#DIV/0!
	Analytical method	see LC-MS method sheet				MRT0-last (h)							6.14	±	#DIV/0!
	Data Processing Software	Analyst 1.6				MRT0-inf (h)							9.50 †	±	#DIV/0!
	Matrix Source	Scripps				AUCExtra (%)							11.5	±	#DIV/0!
	Matrix	Brain				AUMCExtra (%)							42.8	±	#DIV/0!
	NMT3 LOD (ng/mL)	1
	NMT3 LLOQ (ng/mL)	1				Pharmacokinetics of NMT3-Met in Golden Syrian Hamster (ng/mL)
	NMT3 ULOQ (ng/mL)	2000				PO, 10 mg/kg of NMT3
	NMT3-Met LOD (ng/mL)	1				Time (h)	372	373	374	375	376	377	Mean		SD
	NMT3-Met LLOQ (ng/mL)	1				0.5	203	115	82.7	76.2	112	239	137.983	±	67.0945
	NMT3-Met ULOQ (ng/mL)	1000				1	175	142	149	137	127	225	159.167	±	36.08
	PK Calculation Settings					3				126	163	133	140.667	±	19.6554
	Program	Phoenix WinNonlin 8.1				7				61.6	64.6	50.7	58.9667	±	7.3146
	Sampling	Serial				24				17.5	BQL	BQL	17.5	±	#DIV/0!
	Model	Plasma				PK Parameters							Mean		SD
	Dose Options	Noncompartmental mode (Extravascular)				Rsq_adj	--	--	--	--	-	--	0.88	±	--
	Calculation Settings	Linear Up Log Down				No. points used for T1/2	--	--	--	--	-	--	3	±	--
	"BQL" was excluded in the PK parameters and mean plasma concentration calculation.					Cmax (ng/mL)							159.17	±	14.7296
	Data Analysis					T1/2 (h)							#DIV/0!	±	#DIV/0!
	Bioanalytical Scientist:	Victor Chi	Natalia Vargas	Edward Huang		Tmax (h)							1	±	#DIV/0!
	Comments					Tlast (h)							24	±	#DIV/0!
						AUC0-24h (ng.h/mL)							1457.85	±	#DIV/0!
						AUC0-last (ng.h/mL)							1457.85	±	47.9105
						AUC0-inf (ng.h/mL)							#DIV/0!	±	#DIV/0!
						Vd (L/kg)							#DIV/0!	±	#DIV/0!
						Cl (mL/min/kg)							#DIV/0!	±	#DIV/0!
						MRT0-last (h)							6.45	±	#DIV/0!
						MRT0-inf (h)							#DIV/0!	±	#DIV/0!
						AUCExtra (%)							#DIV/0!	±	#DIV/0!
						AUMCExtra (%)							#DIV/0!	±	#DIV/0!
						ND - Not Determined (Parameters not determined due to inadequately defined terminal elimination phase)
						BQL - Below the Quantifiable Limit; < 4.88 ng/mL
						* If the adjusted Rsq (linear regression coefficient of the concentration value on the terminal phase) is less than 0.9, t1/2 is only an estimate.
						† If the % AUMCExtra > 20%, MRT0-inf and Vdss are only estimates.

### Sheet: Bioanalytical Results
	N.S. - No sample available
	N.A. - Not available
	N.D. - Not determined
	BQL - Below the Quantifiable Limit; < 4.88 ng/mL
	NMT3	LOD	2.44	ng/mL
	PO	LLOQ	4.88	ng/mL
		ULOQ	10000	ng/mL
	Std Curve	Expected Conc. (ng/mL)	Calc. Conc. (ng/mL)	Accuracy (%)	Exclude
	421-9 (NMT3) 0-1	0	N/A	N/A	x
	421-9 (NMT3) 0-2	0	N/A	N/A	x
	421-9 (NMT3) 1.2-1	1.22	0.462	37.9	x
	421-9 (NMT3) 1.2-2	1.22	1.41	116	x
	421-9 (NMT3) 2.4-1	2.44	3.69	151	x
	421-9 (NMT3) 2.4-2	2.44	3.26	134	x
	421-9 (NMT3) 4.9-1	4.88	4.63	94.8
	421-9 (NMT3) 4.9-2	4.88	4.98	102
	421-9 (NMT3) 9.8-1	9.77	9.82	100
	421-9 (NMT3) 9.8-2	9.77	9.62	98.4
	421-9 (NMT3) 19.5-1	19.5	19.6	101
	421-9 (NMT3) 19.5-2	19.5	20.8	107
	421-9 (NMT3) 39.1-1	39.1	38.5	98.5
	421-9 (NMT3) 39.1-2	39.1	41.5	106
	421-9 (NMT3) 78.1-1	78.1	83	106
	421-9 (NMT3) 78.1-2	78.1	84.7	109
	421-9 (NMT3) 156.3-1	156	162	104
	421-9 (NMT3) 156.3-2	156	162	104
	421-9 (NMT3) 312.5-1	313	321	102
	421-9 (NMT3) 312.5-2	313	323	103
	421-9 (NMT3) 625-1	625	635	102
	421-9 (NMT3) 625-2	625	643	103
	421-9 (NMT3) 1250-1	1250	1190	95.2
	421-9 (NMT3) 1250-2	1250	1290	103
	421-9 (NMT3) 2500-1	2500	2410	96.4
	421-9 (NMT3) 2500-2	2500	2530	101
	421-9 (NMT3) 5000-1	5000	4500	90.1
	421-9 (NMT3) 5000-2	5000	4700	93.9
	421-9 (NMT3) 10000-1	10000	7390	73.9	x
	421-9 (NMT3) 10000-2	10000	8010	80.1
	NMT3-Met	LOD	1.22	ng/mL
		LLOQ	2.44	ng/mL
		ULOQ	10000	ng/mL
	Std Curve	Expected Conc. (ng/mL)	Calc. Conc. (ng/mL)	Accuracy (%)	Exclude
	423-1 (NMT3-Met) 0-1	0	N/A	N/A	x
	423-1 (NMT3-Met) 0-2	0	N/A	N/A	x
	423-1 (NMT3-Met) 1.2-1	1.22	0.938	76.9	x
	423-1 (NMT3-Met) 1.2-2	1.22	0.93	76.3	x
	423-1 (NMT3-Met) 2.4-1	2.44	1.84	75.5	x
	423-1 (NMT3-Met) 2.4-2	2.44	2.63	108
	423-1 (NMT3-Met) 4.9-1	4.88	4.58	93.9
	423-1 (NMT3-Met) 4.9-2	4.88	4.74	97.2
	423-1 (NMT3-Met) 9.8-1	9.77	8.77	89.8
	423-1 (NMT3-Met) 9.8-2	9.77	9.71	99.3
	423-1 (NMT3-Met) 19.5-1	19.5	19.6	100
	423-1 (NMT3-Met) 19.5-2	19.5	19.6	100
	423-1 (NMT3-Met) 39.1-1	39.1	36.9	94.3
	423-1 (NMT3-Met) 39.1-2	39.1	34.3	87.7
	423-1 (NMT3-Met) 78.1-1	78.1	86.3	111
	423-1 (NMT3-Met) 78.1-2	78.1	72.4	92.7
	423-1 (NMT3-Met) 156.3-1	156	165	106
	423-1 (NMT3-Met) 156.3-2	156	165	106
	423-1 (NMT3-Met) 312.5-1	313	352	113
	423-1 (NMT3-Met) 312.5-2	313	368	118
	423-1 (NMT3-Met) 625-1	625	657	105
	423-1 (NMT3-Met) 625-2	625	648	104
	423-1 (NMT3-Met) 1250-1	1250	1290	103
	423-1 (NMT3-Met) 1250-2	1250	1340	107
	423-1 (NMT3-Met) 2500-1	2500	2420	96.8
	423-1 (NMT3-Met) 2500-2	2500	2650	106
	423-1 (NMT3-Met) 5000-1	5000	4310	86.2
	423-1 (NMT3-Met) 5000-2	5000	4600	92
	423-1 (NMT3-Met) 10000-1	10000	8410	84.1
	423-1 (NMT3-Met) 10000-2	10000	7730	77.3	x
	Time (h)	NMT3 Concentration (ng/mL) in Plasma Samples
		PO, 10 mg/kg
		372	373	374	375	376	377
	0.5	122	67.1	59.1	31.8	49.3	226
	1	113	77.5	104	109	74.7	178
	3				84.4	65.3	77
	7				32.5	20.1	27.3
	24				BQL	< 0	9.44
	BQL - Below the Quantifiable Limit; < 4.88 ng/mL
	Time (h)	NMT3-Met Concentration (ng/mL) in Plasma Samples
		PO, 10 mg/kg of NMT3
		372	373	374	375	376	377
	0.5	203	115	82.7	76.2	112	239
	1	175	142	149	137	127	225
	3				126	163	133
	7				61.6	64.6	50.7
	24				17.5	BQL	BQL
	BQL - Below the Quantifiable Limit; < 2.44 ng/mL

### Sheet: Dose Solution Test
	Sample	Dilution	Analyte Peak Area	IS Area	Conc. (ng/mL)	Conc. (mg/mL)	Reported Conc. (mg/mL)	Accuracy (%)	Avegage Accuracy (%)
	423-1(NMT3) DS 200ng-1	10000	564000	208000	295	2.95	2	1.475	1.52833
	423-1(NMT3) DS 200ng-2	10000	616000	220000	305	3.05	2	1.525
	423-1(NMT3) DS 200ng-3	10000	620000	213000	317	3.17	2	1.585
	423-1(NMT3) DS 200ng-4	10000	528000	197000	291	2.91	2	1.455
	423-1(NMT3) DS 200ng-5	10000	545000	195000	303	3.03	2	1.515
	Sample	Dilution	Analyte Peak Area	IS Area	Conc. (ng/mL)	Conc. (mg/mL)	Reported Conc. (mg/mL)	Accuracy (%)	Avegage Accuracy (%)
	423-1(NMT3) DS 2000ng-1	1000	5470000	208000	2890	2.89	2	1.445	1.40167
	423-1(NMT3) DS 2000ng-2	1000	4920000	195000	2770	2.77	2	1.385
	423-1(NMT3) DS 2000ng-3	1000	5540000	221000	2750	2.75	2	1.375
	423-1(NMT3) DS 2000ng-4	1000	5760000	217000	2910	2.91	2	1.455
	423-1(NMT3) DS 2000ng-5	1000	5610000	217000	2830	2.83	2	1.415

### Sheet: LCMS method
	Instrument:	API 4000 QTRAP
	Matrix:	Golden Syrian Hamster, Plasma, Sodium Heparin
	Analyte(s):	NMT3	NMT3-Met
	Internal Standard(s):	sALL901 (Ka9)
	Column:	Phenomenex, Kinetex EVO 5u C18 100A 50 x 2.1 mm
	Calibration Curve Preparation:	1. Add compound working solution to tubes.
		2. Serially dilute with blank plasma
		Calibration Standard	Concentration (ng/mL)	Volume of Spiking Standard Added (µL)	Volume of Plasma Added (µL)
		Int. 1	100000	10 (Stock)	190
		Int. 2	10000	20	180
		W17	5000	70	70
		W16	2500	70	70
		W15	1250	70	70
		W14	625	70	70
		W13	312.5	70	70
		W12	156.3	70	70
		W11	78.1	70	70
		W10	39.1	70	70
		W9	19.5	70	70
		W8	9.8	70	70
		W7	4.9	70	70
		W6	2.4	70	70
		W5	1.2	70	70
		W4	0.6	70	70
		W3	0.3	70	70
		W2	0.15	70	70
		W1	0.075	70	70
		3. Transfer 20 (μL/well) std curve samples to tubes (2x)
		4. Transfer 20 (μL/well) PK samples to tubes; For dilutions (1:2) 10 μL/well and 10 μL/well blank plasma.
		5. Add 200 (μL/well) stop solution (cold ACN at 4℃, including internal standard) for extraction.
		6. Vortex the sample tubes for 1 min.
		7. Centrifuge sample tubes at 4000 rpm for 15 min.
		8. After centrifuging, load 100 μL of supernatant into a new 96-well plate, then dilute with 50 μL 0.1% Formic Acid in water and mix for LC/MS.
		9. Inject 10 μL for LC/MS analysis
	Acquisition Information:	Comment:	A:0.1% FA in water B:0.1% FA in ACN Column:Kinetex EVO C18 50x2.1mm
		Synchronization Mode:	LC Sync
		Auto-Equilibration:	Off
		Acquisition Duration:	6min0sec
		Number Of Scans:	572
		Periods In File:	1
		Acquisition Module:	Acquisition Method
		Software version	Analyst 1.6
		MS Method Properties:
		Period 1:
		--------------
		Scans in Period:	572
		Relative Start Time:	0.00 msec
		Experiments in Period:	1
		Period 1 Experiment 1:
		----------------------------
		Scan Type:	MRM (MRM)
		Scheduled MRM:	No
		Polarity:	Positive
		Scan Mode:	N/A
		Ion Source:	Turbo Spray
		Resolution Q1:	Unit
		Resolution Q3:	Unit
		Intensity Thres.:	0.00 cps
		Settling Time:	0.0000 msec
		MR Pause:	5.0070 msec
		MCA:	No
		Step Size:	0.00 Da
		@Q1 Mass (Da)	Q3 Mass (Da)	Dwell(msec)	Param	Start	Stop	ID
		224.139	149	150	DP	66	66	423-1 (NMT-3-Met)
					CE	29	29
					CXP	8	8
		@Q1 Mass (Da)	Q3 Mass (Da)	Dwell(msec)	Param	Start	Stop	ID
		269.186	223.2	150	DP	71	71	421-9 (NMT-3)
					CE	17	17
					CXP	4	4
		@Q1 Mass (Da)	Q3 Mass (Da)	Dwell(msec)	Param	Start	Stop	ID
		269.186	119.2	150	DP	71	71
					CE	43	43
					CXP	8	8
		@Q1 Mass (Da)	Q3 Mass (Da)	Dwell(msec)	Param	Start	Stop	ID
		284.145	136.1	150	DP	56	56	Ka9
					CE	13	13
					CXP	10	10
		Parameter Table(Period 1 Experiment 1):
		CUR:	35
		IS:	4500
		TEM:	500
		GS1:	40
		GS2:	50
		ihe:	ON
		CAD:	Medium
		EP	10
			Diode Array Detector Properties (Not Used)
		Operating Mode	Spectral
		Spectral Data
		Start	Stop	Step Width
		190	400	2
		UV Lamp	ON
		Visible Lamp	ON
		Autobalance	OFF
		Margin for Negative Absorbance	100
		Slit Width	4
		Sampling Rate (Hz)	2.5
			Agilent LC Pump Method Properties
		Pump Model:	Agilent 1100 LC Binary Pump
		Minimum Pressure (psi):	0
		Maximum Pressure (psi):	5801
		Dead Volume (µl):	40
		Maximum Flow Ramp (ml/min²):	100
		Maximum Pressure Ramp (psi/sec):	290
		Max Flow Ramp Up (ml/min²):	100
		Max Flow Ramp Dn (ml/min²):	100
		Step Table:
		@Step	Total Time(min)	Flow Rate(µl/min)	A (%)	B (%)
		0	0.1	500	100	0
		1	1	500	100	0
		2	2	500	5	95
		3	4	500	5	95
		4	4.1	500	100	0
		5	6	500	100	0
		Left Compressibility:	50
		Right Compressibility:	115
		Left Dead Volume (µl):	40
		Right Dead Volume (µl):	40
		Left Stroke Volume (µl):	-1
		Right Stroke Volume (µl):	-1
		Left Solvent:	A1
		Right Solvent:	B1
			Agilent Column Oven Properties (Not Used)
		Left Temperature (°C):		20
		Right Temperature (°C):	20
		Temperature Tolerance +/- (°C):	1
		Start Acquisition Tolerance +/- (°C):	0.5
		Time Table	(Not Used)
		Column Switching Valve	Not Installed
		Position for first sample in the batch:	Not applicable
		Valco Valve	Diverter
			Total Time (min)	Position
		1	1	A
		2	5	B
			CTC PAL Autosampler Method Properties
		Loop Volume1 (µl):	100
		Loop Volume2 (µl):	100
		Injection Volume (µl):	10
		Barcode Reading:	Disabled
		Method Description:
		Syringe: 25ul
		Cycle date: 4/29/2010 2:11:46 PM
		Cycle name: Analyst LC-Inj
			Air Volume (µl) 0
			Pre Clean with Solvent 1 () 0
			Pre Clean with Solvent 2 () 0
			Pre Clean with Sample () 0
			Filling Speed (µl/s) 2
			Filling Strokes () 0
			Inject to LC Vlv1
			Injection Speed (µl/s) 25
			Pre Inject Delay (ms) 500
			Post Inject Delay (ms) 500
			Post Clean with Solvent 1 () 1
			Post Clean with Solvent 2 () 1
			Valve Clean with Solvent 1 () 1
			Valve Clean with Solvent 2 () 1
			Replicate Count () 1
			Analysis Time (s) () 0

### Sheet: NMT3 Raw Data
	Sample Name	Sample Type	Dilution Factor	Analyte Concentration (ng/mL)	Analyte Retention Time (min)	Analyte Signal To Noise	Analyte Peak Area (counts)	Analyte Peak Height (cps)	IS Peak Area (counts)	IS Peak Height (cps)	Area Ratio	Use Record	Record Modified	Calculated Concentration (ng/mL)	Accuracy (%)	Acquisition Date	Acquisition Method	File Name
1	421-9 (NMT3) 0-1	Blank	1	0	2.98	6.19	5680	1020	232000	72900	0.0245		0	N/A	N/A	2021-06-30 16:30:41	423-1 421-9 Ka9 MRM Pos LCMS.dam	PK_421-9 (NMT3)_Ha_PO_Plasma_0628.wiff
2	421-9 (NMT3) 0-2	Blank	1	0	2.97	5.18	5500	967	228000	69400	0.0242		0	N/A	N/A	2021-06-30 16:37:28	423-1 421-9 Ka9 MRM Pos LCMS.dam	PK_421-9 (NMT3)_Ha_PO_Plasma_0628.wiff
3	421-9 (NMT3) 0-1	Blank	1	0	2.98	5.21	3680	957	226000	72800	0.0163		0	N/A	N/A	2021-07-01 01:07:21	423-1 421-9 Ka9 MRM Pos LCMS.dam	PK_421-9 (NMT3)_Ha_PO_Plasma_0628.wiff
4	421-9 (NMT3) 0-2	Blank	1	0	2.97	5.71	7030	1070	216000	69500	0.0326		0	N/A	N/A	2021-07-01 01:14:10	423-1 421-9 Ka9 MRM Pos LCMS.dam	PK_421-9 (NMT3)_Ha_PO_Plasma_0628.wiff
5	421-9 (NMT3) 0.07-1	Standard	1	0.0763	2.99	5.28	7080	987	195000	63100	0.0363	0	0	0.668	876	2021-07-01 01:20:58	423-1 421-9 Ka9 MRM Pos LCMS.dam	PK_421-9 (NMT3)_Ha_PO_Plasma_0628.wiff
6	421-9 (NMT3) 0.07-2	Standard	1	0.0763	2.96	11.8	10800	2140	206000	65700	0.0525	0	0	2.45	3210	2021-07-01 01:27:46	423-1 421-9 Ka9 MRM Pos LCMS.dam	PK_421-9 (NMT3)_Ha_PO_Plasma_0628.wiff
7	421-9 (NMT3) 0.15-1	Standard	1	0.153	2.98	5.66	4950	1050	221000	68700	0.0224	0	0	< 0	N/A	2021-07-01 01:34:33	423-1 421-9 Ka9 MRM Pos LCMS.dam	PK_421-9 (NMT3)_Ha_PO_Plasma_0628.wiff
8	421-9 (NMT3) 0.15-2	Standard	1	0.153	2.98	5.61	4050	1050	226000	69400	0.0179	0	0	< 0	N/A	2021-07-01 01:41:21	423-1 421-9 Ka9 MRM Pos LCMS.dam	PK_421-9 (NMT3)_Ha_PO_Plasma_0628.wiff
9	421-9 (NMT3) 0.3-1	Standard	1	0.305	2.98	5.17	4940	973	221000	69200	0.0224	0	0	< 0	N/A	2021-07-01 01:48:10	423-1 421-9 Ka9 MRM Pos LCMS.dam	PK_421-9 (NMT3)_Ha_PO_Plasma_0628.wiff
10	421-9 (NMT3) 0.3-2	Standard	1	0.305	2.97	5.3	6860	963	225000	70100	0.0305	0	0	0.0272	8.9	2021-07-01 01:54:57	423-1 421-9 Ka9 MRM Pos LCMS.dam	PK_421-9 (NMT3)_Ha_PO_Plasma_0628.wiff
11	421-9 (NMT3) 0.6-1	Standard	1	0.61	2.96	7.21	8490	1360	226000	71400	0.0376	0	0	0.802	132	2021-07-01 02:01:45	423-1 421-9 Ka9 MRM Pos LCMS.dam	PK_421-9 (NMT3)_Ha_PO_Plasma_0628.wiff
12	421-9 (NMT3) 0.6-2	Standard	1	0.61	2.97	6.02	7330	1140	216000	68700	0.0339	0	0	0.4	65.6	2021-07-01 02:08:34	423-1 421-9 Ka9 MRM Pos LCMS.dam	PK_421-9 (NMT3)_Ha_PO_Plasma_0628.wiff
13	421-9 (NMT3) 1.2-1	Standard	1	1.22	2.96	8.61	7750	1590	225000	68900	0.0345	0	0	0.462	37.9	2021-07-01 02:15:22	423-1 421-9 Ka9 MRM Pos LCMS.dam	PK_421-9 (NMT3)_Ha_PO_Plasma_0628.wiff
14	421-9 (NMT3) 1.2-2	Standard	1	1.22	2.96	7.52	9660	1390	224000	71000	0.0431	0	0	1.41	116	2021-07-01 02:22:10	423-1 421-9 Ka9 MRM Pos LCMS.dam	PK_421-9 (NMT3)_Ha_PO_Plasma_0628.wiff
15	421-9 (NMT3) 2.4-1	Standard	1	2.44	2.96	12.4	13000	2300	204000	64500	0.0638	0	0	3.69	151	2021-07-01 02:28:58	423-1 421-9 Ka9 MRM Pos LCMS.dam	PK_421-9 (NMT3)_Ha_PO_Plasma_0628.wiff
16	421-9 (NMT3) 2.4-2	Standard	1	2.44	2.96	10.6	12200	1910	204000	65100	0.0599	0	0	3.26	134	2021-07-01 02:35:45	423-1 421-9 Ka9 MRM Pos LCMS.dam	PK_421-9 (NMT3)_Ha_PO_Plasma_0628.wiff
17	421-9 (NMT3) 4.9-1	Standard	1	4.88	2.96	20.7	16000	3690	221000	68900	0.0724	1	1	4.63	94.8	2021-07-01 02:42:34	423-1 421-9 Ka9 MRM Pos LCMS.dam	PK_421-9 (NMT3)_Ha_PO_Plasma_0628.wiff
18	421-9 (NMT3) 4.9-2	Standard	1	4.88	2.96	19.8	15900	3710	211000	68100	0.0755	1	1	4.98	102	2021-07-01 02:49:21	423-1 421-9 Ka9 MRM Pos LCMS.dam	PK_421-9 (NMT3)_Ha_PO_Plasma_0628.wiff
19	421-9 (NMT3) 9.8-1	Standard	1	9.77	2.96	36.9	25200	6830	211000	68000	0.12	1	0	9.82	100	2021-07-01 02:56:10	423-1 421-9 Ka9 MRM Pos LCMS.dam	PK_421-9 (NMT3)_Ha_PO_Plasma_0628.wiff
20	421-9 (NMT3) 9.8-2	Standard	1	9.77	2.96	39	26600	7200	226000	72000	0.118	1	0	9.62	98.4	2021-07-01 03:02:58	423-1 421-9 Ka9 MRM Pos LCMS.dam	PK_421-9 (NMT3)_Ha_PO_Plasma_0628.wiff
21	421-9 (NMT3) 19.5-1	Standard	1	19.5	2.96	72.9	45700	13300	219000	69000	0.209	1	0	19.6	101	2021-07-01 03:09:47	423-1 421-9 Ka9 MRM Pos LCMS.dam	PK_421-9 (NMT3)_Ha_PO_Plasma_0628.wiff
22	421-9 (NMT3) 19.5-2	Standard	1	19.5	2.96	66	44600	12000	203000	65600	0.22	1	0	20.8	107	2021-07-01 03:16:36	423-1 421-9 Ka9 MRM Pos LCMS.dam	PK_421-9 (NMT3)_Ha_PO_Plasma_0628.wiff
23	421-9 (NMT3) 39.1-1	Standard	1	39.1	2.96	150	87900	26800	231000	73000	0.381	1	0	38.5	98.5	2021-07-01 03:23:24	423-1 421-9 Ka9 MRM Pos LCMS.dam	PK_421-9 (NMT3)_Ha_PO_Plasma_0628.wiff
24	421-9 (NMT3) 39.1-2	Standard	1	39.1	2.96	136	85300	25100	209000	67000	0.408	1	0	41.5	106	2021-07-01 03:30:11	423-1 421-9 Ka9 MRM Pos LCMS.dam	PK_421-9 (NMT3)_Ha_PO_Plasma_0628.wiff
25	421-9 (NMT3) 78.1-1	Standard	1	78.1	2.96	278	169000	53400	215000	68200	0.786	1	0	83	106	2021-07-01 03:36:59	423-1 421-9 Ka9 MRM Pos LCMS.dam	PK_421-9 (NMT3)_Ha_PO_Plasma_0628.wiff
26	421-9 (NMT3) 78.1-2	Standard	1	78.1	2.96	301	178000	55500	222000	70300	0.801	1	0	84.7	109	2021-07-01 03:43:48	423-1 421-9 Ka9 MRM Pos LCMS.dam	PK_421-9 (NMT3)_Ha_PO_Plasma_0628.wiff
27	421-9 (NMT3) 156.3-1	Standard	1	156	2.96	537	326000	102000	217000	69800	1.5	1	0	162	104	2021-07-01 03:50:36	423-1 421-9 Ka9 MRM Pos LCMS.dam	PK_421-9 (NMT3)_Ha_PO_Plasma_0628.wiff
28	421-9 (NMT3) 156.3-2	Standard	1	156	2.96	551	343000	110000	229000	73100	1.5	1	0	162	104	2021-07-01 03:57:24	423-1 421-9 Ka9 MRM Pos LCMS.dam	PK_421-9 (NMT3)_Ha_PO_Plasma_0628.wiff
29	421-9 (NMT3) 312.5-1	Standard	1	313	2.96	983	609000	197000	207000	65400	2.95	1	0	321	102	2021-07-01 04:04:12	423-1 421-9 Ka9 MRM Pos LCMS.dam	PK_421-9 (NMT3)_Ha_PO_Plasma_0628.wiff
30	421-9 (NMT3) 312.5-2	Standard	1	313	2.96	987	615000	195000	207000	66600	2.96	1	0	323	103	2021-07-01 04:11:01	423-1 421-9 Ka9 MRM Pos LCMS.dam	PK_421-9 (NMT3)_Ha_PO_Plasma_0628.wiff
31	421-9 (NMT3) 625-1	Standard	1	625	2.96	1700	1200000	381000	207000	66400	5.81	1	0	635	102	2021-07-01 04:17:48	423-1 421-9 Ka9 MRM Pos LCMS.dam	PK_421-9 (NMT3)_Ha_PO_Plasma_0628.wiff
32	421-9 (NMT3) 625-2	Standard	1	625	2.96	1730	1220000	391000	207000	66700	5.88	1	0	643	103	2021-07-01 04:24:36	423-1 421-9 Ka9 MRM Pos LCMS.dam	PK_421-9 (NMT3)_Ha_PO_Plasma_0628.wiff
33	421-9 (NMT3) 1250-1	Standard	1	1250	2.95	2770	2260000	719000	208000	66700	10.9	1	0	1190	95.2	2021-07-01 04:31:23	423-1 421-9 Ka9 MRM Pos LCMS.dam	PK_421-9 (NMT3)_Ha_PO_Plasma_0628.wiff
34	421-9 (NMT3) 1250-2	Standard	1	1250	2.96	2740	2440000	772000	208000	66000	11.7	1	0	1290	103	2021-07-01 04:38:11	423-1 421-9 Ka9 MRM Pos LCMS.dam	PK_421-9 (NMT3)_Ha_PO_Plasma_0628.wiff
35	421-9 (NMT3) 2500-1	Standard	1	2500	2.96	3990	4660000	1470000	212000	67500	22	1	0	2410	96.4	2021-07-01 04:45:00	423-1 421-9 Ka9 MRM Pos LCMS.dam	PK_421-9 (NMT3)_Ha_PO_Plasma_0628.wiff
36	421-9 (NMT3) 2500-2	Standard	1	2500	2.96	3900	4950000	1550000	214000	68500	23.1	1	0	2530	101	2021-07-01 04:51:48	423-1 421-9 Ka9 MRM Pos LCMS.dam	PK_421-9 (NMT3)_Ha_PO_Plasma_0628.wiff
37	421-9 (NMT3) 5000-1	Standard	1	5000	2.96	4270	8700000	2660000	212000	68400	41	1	0	4500	90.1	2021-07-01 04:58:36	423-1 421-9 Ka9 MRM Pos LCMS.dam	PK_421-9 (NMT3)_Ha_PO_Plasma_0628.wiff
38	421-9 (NMT3) 5000-2	Standard	1	5000	2.96	4030	8490000	2560000	198000	63800	42.8	1	0	4700	93.9	2021-07-01 05:05:24	423-1 421-9 Ka9 MRM Pos LCMS.dam	PK_421-9 (NMT3)_Ha_PO_Plasma_0628.wiff
39	421-9 (NMT3) 10000-1	Standard	1	10000	2.96	3970	16100000	4550000	240000	77000	67.3	0	0	7390	73.9	2021-07-01 05:12:13	423-1 421-9 Ka9 MRM Pos LCMS.dam	PK_421-9 (NMT3)_Ha_PO_Plasma_0628.wiff
40	421-9 (NMT3) 10000-2	Standard	1	10000	2.96	3750	14900000	4240000	204000	64900	73	1	0	8010	80.1	2021-07-01 05:19:01	423-1 421-9 Ka9 MRM Pos LCMS.dam	PK_421-9 (NMT3)_Ha_PO_Plasma_0628.wiff
81	423-1(NMT3) 10mpk 0.5h-372	Unknown	2	N/A	2.96	211	127000	39100	217000	67500	0.586		0	122	N/A	2021-06-30 20:14:58	423-1 421-9 Ka9 MRM Pos LCMS.dam	PK_421-9 (NMT3)_Ha_PO_Plasma_0628.wiff
82	423-1(NMT3) 10mpk 0.5h-373	Unknown	2	N/A	2.96	123	70800	21400	211000	65500	0.335		0	67.1	N/A	2021-06-30 20:28:35	423-1 421-9 Ka9 MRM Pos LCMS.dam	PK_421-9 (NMT3)_Ha_PO_Plasma_0628.wiff
83	423-1(NMT3) 10mpk 0.5h-374	Unknown	2	N/A	2.96	98.8	64100	18000	214000	65600	0.299		0	59.1	N/A	2021-06-30 20:42:12	423-1 421-9 Ka9 MRM Pos LCMS.dam	PK_421-9 (NMT3)_Ha_PO_Plasma_0628.wiff
84	423-1(NMT3) 10mpk 0.5h-375	Unknown	2	N/A	2.96	60.7	38100	10700	218000	66300	0.175		0	31.8	N/A	2021-06-30 20:55:49	423-1 421-9 Ka9 MRM Pos LCMS.dam	PK_421-9 (NMT3)_Ha_PO_Plasma_0628.wiff
85	423-1(NMT3) 10mpk 0.5h-376	Unknown	2	N/A	2.96	81.5	50900	14700	200000	62200	0.255		0	49.3	N/A	2021-06-30 21:09:25	423-1 421-9 Ka9 MRM Pos LCMS.dam	PK_421-9 (NMT3)_Ha_PO_Plasma_0628.wiff
86	423-1(NMT3) 10mpk 0.5h-377	Unknown	2	N/A	2.96	396	233000	73200	221000	68800	1.06		0	226	N/A	2021-06-30 21:23:01	423-1 421-9 Ka9 MRM Pos LCMS.dam	PK_421-9 (NMT3)_Ha_PO_Plasma_0628.wiff
87	423-1(NMT3) 10mpk 1h-372	Unknown	2	N/A	2.96	200	121000	35600	221000	67300	0.547		0	113	N/A	2021-06-30 18:53:21	423-1 421-9 Ka9 MRM Pos LCMS.dam	PK_421-9 (NMT3)_Ha_PO_Plasma_0628.wiff
88	423-1(NMT3) 10mpk 1h-373	Unknown	2	N/A	2.95	138	82300	24500	215000	66400	0.383		0	77.5	N/A	2021-06-30 19:06:57	423-1 421-9 Ka9 MRM Pos LCMS.dam	PK_421-9 (NMT3)_Ha_PO_Plasma_0628.wiff
89	423-1(NMT3) 10mpk 1h-374	Unknown	2	N/A	2.96	195	114000	35000	226000	70200	0.503		0	104	N/A	2021-06-30 19:20:34	423-1 421-9 Ka9 MRM Pos LCMS.dam	PK_421-9 (NMT3)_Ha_PO_Plasma_0628.wiff
90	423-1(NMT3) 10mpk 1h-375	Unknown	2	N/A	2.95	190	113000	34100	214000	66800	0.527		0	109	N/A	2021-06-30 19:34:09	423-1 421-9 Ka9 MRM Pos LCMS.dam	PK_421-9 (NMT3)_Ha_PO_Plasma_0628.wiff
91	423-1(NMT3) 10mpk 1h-376	Unknown	2	N/A	2.95	132	79000	23400	213000	65100	0.37		0	74.7	N/A	2021-06-30 19:47:44	423-1 421-9 Ka9 MRM Pos LCMS.dam	PK_421-9 (NMT3)_Ha_PO_Plasma_0628.wiff
92	423-1(NMT3) 10mpk 1h-377	Unknown	2	N/A	2.95	318	184000	56900	219000	66500	0.842		0	178	N/A	2021-06-30 20:01:22	423-1 421-9 Ka9 MRM Pos LCMS.dam	PK_421-9 (NMT3)_Ha_PO_Plasma_0628.wiff
93	423-1(NMT3) 10mpk 3h-375	Unknown	2	N/A	2.95	146	88800	25700	214000	65400	0.414		0	84.4	N/A	2021-06-30 18:12:33	423-1 421-9 Ka9 MRM Pos LCMS.dam	PK_421-9 (NMT3)_Ha_PO_Plasma_0628.wiff
94	423-1(NMT3) 10mpk 3h-376	Unknown	2	N/A	2.96	115	69800	20100	213000	64300	0.327		0	65.3	N/A	2021-06-30 18:26:09	423-1 421-9 Ka9 MRM Pos LCMS.dam	PK_421-9 (NMT3)_Ha_PO_Plasma_0628.wiff
95	423-1(NMT3) 10mpk 3h-377	Unknown	2	N/A	2.95	147	85500	25500	225000	69500	0.381		0	77	N/A	2021-06-30 18:39:44	423-1 421-9 Ka9 MRM Pos LCMS.dam	PK_421-9 (NMT3)_Ha_PO_Plasma_0628.wiff
96	423-1(NMT3) 10mpk 7h-375	Unknown	2	N/A	2.96	62.3	39000	10800	219000	65100	0.178		0	32.5	N/A	2021-06-30 17:31:47	423-1 421-9 Ka9 MRM Pos LCMS.dam	PK_421-9 (NMT3)_Ha_PO_Plasma_0628.wiff
97	423-1(NMT3) 10mpk 7h-376	Unknown	2	N/A	2.95	38.2	26400	6730	218000	65200	0.122		0	20.1	N/A	2021-06-30 17:45:23	423-1 421-9 Ka9 MRM Pos LCMS.dam	PK_421-9 (NMT3)_Ha_PO_Plasma_0628.wiff
98	423-1(NMT3) 10mpk 7h-377	Unknown	2	N/A	2.96	53.5	34500	9350	223000	67200	0.155		0	27.3	N/A	2021-06-30 17:58:59	423-1 421-9 Ka9 MRM Pos LCMS.dam	PK_421-9 (NMT3)_Ha_PO_Plasma_0628.wiff
99	423-1(NMT3) 10mpk 24h-375	Unknown	2	N/A	2.98	5.02	6960	907	209000	64000	0.0333		0	0.68	N/A	2021-06-30 17:04:37	423-1 421-9 Ka9 MRM Pos LCMS.dam	PK_421-9 (NMT3)_Ha_PO_Plasma_0628.wiff
100	423-1(NMT3) 10mpk 24h-376	Unknown	2	N/A	2.99	4.74	3520	893	214000	63700	0.0165		0	< 0	N/A	2021-06-30 17:11:25	423-1 421-9 Ka9 MRM Pos LCMS.dam	PK_421-9 (NMT3)_Ha_PO_Plasma_0628.wiff
101	423-1(NMT3) 10mpk 24h-377	Unknown	2	N/A	2.95	20.5	15200	3640	207000	65600	0.0732		0	9.44	N/A	2021-06-30 17:18:13	423-1 421-9 Ka9 MRM Pos LCMS.dam	PK_421-9 (NMT3)_Ha_PO_Plasma_0628.wiff
102	423-1(NMT3) DS 200ng-1	Unknown	1	N/A	2.95	883	564000	175000	208000	63800	2.71		0	295	N/A	2021-06-30 21:56:59	423-1 421-9 Ka9 MRM Pos LCMS.dam	PK_421-9 (NMT3)_Ha_PO_Plasma_0628.wiff
103	423-1(NMT3) DS 200ng-2	Unknown	1	N/A	2.95	977	616000	196000	220000	69800	2.8		0	305	N/A	2021-06-30 22:10:35	423-1 421-9 Ka9 MRM Pos LCMS.dam	PK_421-9 (NMT3)_Ha_PO_Plasma_0628.wiff
104	423-1(NMT3) DS 200ng-3	Unknown	1	N/A	2.96	968	620000	194000	213000	67400	2.91		0	317	N/A	2021-06-30 22:24:12	423-1 421-9 Ka9 MRM Pos LCMS.dam	PK_421-9 (NMT3)_Ha_PO_Plasma_0628.wiff
105	423-1(NMT3) DS 200ng-4	Unknown	1	N/A	2.95	827	528000	167000	197000	61800	2.68		0	291	N/A	2021-06-30 22:37:49	423-1 421-9 Ka9 MRM Pos LCMS.dam	PK_421-9 (NMT3)_Ha_PO_Plasma_0628.wiff
106	423-1(NMT3) DS 200ng-5	Unknown	1	N/A	2.95	870	545000	169000	195000	60500	2.79		0	303	N/A	2021-06-30 22:51:26	423-1 421-9 Ka9 MRM Pos LCMS.dam	PK_421-9 (NMT3)_Ha_PO_Plasma_0628.wiff
107	423-1(NMT3) DS 2000ng-1	Unknown	1	N/A	2.95	3970	5470000	1680000	208000	64800	26.3		0	2890	N/A	2021-06-30 23:11:49	423-1 421-9 Ka9 MRM Pos LCMS.dam	PK_421-9 (NMT3)_Ha_PO_Plasma_0628.wiff
108	423-1(NMT3) DS 2000ng-2	Unknown	1	N/A	2.96	3840	4920000	1530000	195000	61500	25.2		0	2770	N/A	2021-06-30 23:25:24	423-1 421-9 Ka9 MRM Pos LCMS.dam	PK_421-9 (NMT3)_Ha_PO_Plasma_0628.wiff
109	423-1(NMT3) DS 2000ng-3	Unknown	1	N/A	2.96	3710	5540000	1630000	221000	67600	25.1		0	2750	N/A	2021-06-30 23:39:00	423-1 421-9 Ka9 MRM Pos LCMS.dam	PK_421-9 (NMT3)_Ha_PO_Plasma_0628.wiff
110	423-1(NMT3) DS 2000ng-4	Unknown	1	N/A	2.95	3980	5760000	1760000	217000	66000	26.5		0	2910	N/A	2021-06-30 23:52:37	423-1 421-9 Ka9 MRM Pos LCMS.dam	PK_421-9 (NMT3)_Ha_PO_Plasma_0628.wiff
111	423-1(NMT3) DS 2000ng-5	Unknown	1	N/A	2.95	3970	5610000	1680000	217000	67600	25.8		0	2830	N/A	2021-07-01 00:06:13	423-1 421-9 Ka9 MRM Pos LCMS.dam	PK_421-9 (NMT3)_Ha_PO_Plasma_0628.wiff

### Sheet: NMT3-Met Raw Data
	Sample Name	Sample Type	Dilution Factor	Analyte Concentration (ng/mL)	Analyte Retention Time (min)	Analyte Signal To Noise	Analyte Peak Area (counts)	Analyte Peak Height (cps)	IS Peak Area (counts)	IS Peak Height (cps)	Area Ratio	Use Record	Record Modified	Calculated Concentration (ng/mL)	Accuracy (%)	Acquisition Date	Acquisition Method	File Name
41	423-1 (NMT3-Met) 0-1	Blank	1	0	2.84	1.67	176	80.5	230000	71400	0.000764		0	N/A	N/A	2021-06-30 16:44:15	423-1 421-9 Ka9 MRM Pos LCMS.dam	PK_421-9 (NMT3)_Ha_PO_Plasma_0628.wiff
42	423-1 (NMT3-Met) 0-2	Blank	1	0	2.87	1.53	183	72	212000	66600	0.00086		0	N/A	N/A	2021-06-30 16:51:02	423-1 421-9 Ka9 MRM Pos LCMS.dam	PK_421-9 (NMT3)_Ha_PO_Plasma_0628.wiff
43	423-1 (NMT3-Met) 0-1	Blank	1	0	2.84	0.702	493	138	215000	69700	0.00229		0	N/A	N/A	2021-07-01 06:20:12	423-1 421-9 Ka9 MRM Pos LCMS.dam	PK_421-9 (NMT3)_Ha_PO_Plasma_0628.wiff
44	423-1 (NMT3-Met) 0-2	Blank	1	0	2.88	0.813	787	156	213000	68900	0.0037		0	N/A	N/A	2021-07-01 06:27:01	423-1 421-9 Ka9 MRM Pos LCMS.dam	PK_421-9 (NMT3)_Ha_PO_Plasma_0628.wiff
45	423-1 (NMT3-Met) 0.07-1	Standard	1	0.0763	2.84	1.59	1310	320	234000	73300	0.0056	0	0	0.251	329	2021-07-01 06:33:49	423-1 421-9 Ka9 MRM Pos LCMS.dam	PK_421-9 (NMT3)_Ha_PO_Plasma_0628.wiff
46	423-1 (NMT3-Met) 0.07-2	Standard	1	0.0763	2.84	1.52	1310	322	238000	74900	0.00549	0	0	0.235	308	2021-07-01 06:40:37	423-1 421-9 Ka9 MRM Pos LCMS.dam	PK_421-9 (NMT3)_Ha_PO_Plasma_0628.wiff
47	423-1 (NMT3-Met) 0.15-1	Standard	1	0.153	2.84	0.87	397	160	214000	69100	0.00186	0	0	< 0	N/A	2021-07-01 06:47:26	423-1 421-9 Ka9 MRM Pos LCMS.dam	PK_421-9 (NMT3)_Ha_PO_Plasma_0628.wiff
48	423-1 (NMT3-Met) 0.15-2	Standard	1	0.153	2.84	2.62	1820	497	225000	72500	0.00806	0	0	0.604	395	2021-07-01 06:54:14	423-1 421-9 Ka9 MRM Pos LCMS.dam	PK_421-9 (NMT3)_Ha_PO_Plasma_0628.wiff
49	423-1 (NMT3-Met) 0.3-1	Standard	1	0.305	2.84	1.44	1070	288	217000	68400	0.00491	0	0	0.153	50.1	2021-07-01 07:01:03	423-1 421-9 Ka9 MRM Pos LCMS.dam	PK_421-9 (NMT3)_Ha_PO_Plasma_0628.wiff
50	423-1 (NMT3-Met) 0.3-2	Standard	1	0.305	2.84	2.63	2400	593	237000	74800	0.0101	0	0	0.897	294	2021-07-01 07:07:51	423-1 421-9 Ka9 MRM Pos LCMS.dam	PK_421-9 (NMT3)_Ha_PO_Plasma_0628.wiff
51	423-1 (NMT3-Met) 0.6-1	Standard	1	0.61	2.84	1.5	1160	293	212000	67600	0.00545	0	0	0.229	37.5	2021-07-01 07:14:38	423-1 421-9 Ka9 MRM Pos LCMS.dam	PK_421-9 (NMT3)_Ha_PO_Plasma_0628.wiff
52	423-1 (NMT3-Met) 0.6-2	Standard	1	0.61	2.84	1.76	1190	371	229000	72800	0.0052	0	0	0.193	31.6	2021-07-01 07:21:27	423-1 421-9 Ka9 MRM Pos LCMS.dam	PK_421-9 (NMT3)_Ha_PO_Plasma_0628.wiff
53	423-1 (NMT3-Met) 1.2-1	Standard	1	1.22	2.83	2.9	2220	556	214000	69300	0.0104	0	0	0.938	76.9	2021-07-01 07:28:15	423-1 421-9 Ka9 MRM Pos LCMS.dam	PK_421-9 (NMT3)_Ha_PO_Plasma_0628.wiff
54	423-1 (NMT3-Met) 1.2-2	Standard	1	1.22	2.84	3.54	2370	694	229000	73500	0.0103	0	0	0.93	76.3	2021-07-01 07:35:03	423-1 421-9 Ka9 MRM Pos LCMS.dam	PK_421-9 (NMT3)_Ha_PO_Plasma_0628.wiff
55	423-1 (NMT3-Met) 2.4-1	Standard	1	2.44	2.83	5.88	3610	1010	217000	69000	0.0167	0	0	1.84	75.5	2021-07-01 07:41:51	423-1 421-9 Ka9 MRM Pos LCMS.dam	PK_421-9 (NMT3)_Ha_PO_Plasma_0628.wiff
56	423-1 (NMT3-Met) 2.4-2	Standard	1	2.44	2.84	7.5	5180	1410	234000	73600	0.0221	1	0	2.63	108	2021-07-01 07:48:39	423-1 421-9 Ka9 MRM Pos LCMS.dam	PK_421-9 (NMT3)_Ha_PO_Plasma_0628.wiff
57	423-1 (NMT3-Met) 4.9-1	Standard	1	4.88	2.84	14.9	7440	2240	208000	66800	0.0358	1	0	4.58	93.9	2021-07-01 07:55:26	423-1 421-9 Ka9 MRM Pos LCMS.dam	PK_421-9 (NMT3)_Ha_PO_Plasma_0628.wiff
58	423-1 (NMT3-Met) 4.9-2	Standard	1	4.88	2.84	15.2	8230	2510	223000	72600	0.0369	1	0	4.74	97.2	2021-07-01 08:02:14	423-1 421-9 Ka9 MRM Pos LCMS.dam	PK_421-9 (NMT3)_Ha_PO_Plasma_0628.wiff
59	423-1 (NMT3-Met) 9.8-1	Standard	1	9.77	2.84	26.2	15300	4550	235000	74700	0.065	1	0	8.77	89.8	2021-07-01 08:09:03	423-1 421-9 Ka9 MRM Pos LCMS.dam	PK_421-9 (NMT3)_Ha_PO_Plasma_0628.wiff
60	423-1 (NMT3-Met) 9.8-2	Standard	1	9.77	2.84	31.3	15200	4680	213000	68400	0.0714	1	0	9.71	99.3	2021-07-01 08:15:51	423-1 421-9 Ka9 MRM Pos LCMS.dam	PK_421-9 (NMT3)_Ha_PO_Plasma_0628.wiff
61	423-1 (NMT3-Met) 19.5-1	Standard	1	19.5	2.84	63.4	30200	9200	216000	69700	0.14	1	0	19.6	100	2021-07-01 08:22:39	423-1 421-9 Ka9 MRM Pos LCMS.dam	PK_421-9 (NMT3)_Ha_PO_Plasma_0628.wiff
62	423-1 (NMT3-Met) 19.5-2	Standard	1	19.5	2.84	58	29600	8890	211000	68200	0.14	1	0	19.6	100	2021-07-01 08:29:27	423-1 421-9 Ka9 MRM Pos LCMS.dam	PK_421-9 (NMT3)_Ha_PO_Plasma_0628.wiff
63	423-1 (NMT3-Met) 39.1-1	Standard	1	39.1	2.84	144	61700	18900	237000	75200	0.261	1	0	36.9	94.3	2021-07-01 08:36:13	423-1 421-9 Ka9 MRM Pos LCMS.dam	PK_421-9 (NMT3)_Ha_PO_Plasma_0628.wiff
64	423-1 (NMT3-Met) 39.1-2	Standard	1	39.1	2.83	129	57900	17500	239000	75800	0.243	1	0	34.3	87.7	2021-07-01 08:43:01	423-1 421-9 Ka9 MRM Pos LCMS.dam	PK_421-9 (NMT3)_Ha_PO_Plasma_0628.wiff
65	423-1 (NMT3-Met) 78.1-1	Standard	1	78.1	2.83	328	131000	40000	216000	70700	0.605	1	0	86.3	111	2021-07-01 08:49:48	423-1 421-9 Ka9 MRM Pos LCMS.dam	PK_421-9 (NMT3)_Ha_PO_Plasma_0628.wiff
66	423-1 (NMT3-Met) 78.1-2	Standard	1	78.1	2.83	271	121000	37400	239000	75400	0.508	1	0	72.4	92.7	2021-07-01 08:56:36	423-1 421-9 Ka9 MRM Pos LCMS.dam	PK_421-9 (NMT3)_Ha_PO_Plasma_0628.wiff
67	423-1 (NMT3-Met) 156.3-1	Standard	1	156	2.83	357	263000	81100	229000	72100	1.15	1	0	165	106	2021-07-01 09:03:23	423-1 421-9 Ka9 MRM Pos LCMS.dam	PK_421-9 (NMT3)_Ha_PO_Plasma_0628.wiff
68	423-1 (NMT3-Met) 156.3-2	Standard	1	156	2.83	396	277000	84200	241000	77200	1.15	1	0	165	106	2021-07-01 09:10:11	423-1 421-9 Ka9 MRM Pos LCMS.dam	PK_421-9 (NMT3)_Ha_PO_Plasma_0628.wiff
69	423-1 (NMT3-Met) 312.5-1	Standard	1	313	2.84	698	543000	163000	221000	71800	2.46	1	0	352	113	2021-07-01 09:16:59	423-1 421-9 Ka9 MRM Pos LCMS.dam	PK_421-9 (NMT3)_Ha_PO_Plasma_0628.wiff
70	423-1 (NMT3-Met) 312.5-2	Standard	1	313	2.84	866	582000	180000	227000	73100	2.57	1	0	368	118	2021-07-01 09:23:47	423-1 421-9 Ka9 MRM Pos LCMS.dam	PK_421-9 (NMT3)_Ha_PO_Plasma_0628.wiff
71	423-1 (NMT3-Met) 625-1	Standard	1	625	2.84	1240	1100000	337000	240000	76100	4.58	1	0	657	105	2021-07-01 09:30:35	423-1 421-9 Ka9 MRM Pos LCMS.dam	PK_421-9 (NMT3)_Ha_PO_Plasma_0628.wiff
72	423-1 (NMT3-Met) 625-2	Standard	1	625	2.84	1190	1110000	337000	245000	77800	4.52	1	0	648	104	2021-07-01 09:37:24	423-1 421-9 Ka9 MRM Pos LCMS.dam	PK_421-9 (NMT3)_Ha_PO_Plasma_0628.wiff
73	423-1 (NMT3-Met) 1250-1	Standard	1	1250	2.84	1860	2160000	643000	241000	77300	8.98	1	0	1290	103	2021-07-01 09:44:12	423-1 421-9 Ka9 MRM Pos LCMS.dam	PK_421-9 (NMT3)_Ha_PO_Plasma_0628.wiff
74	423-1 (NMT3-Met) 1250-2	Standard	1	1250	2.84	1920	2060000	613000	220000	71000	9.36	1	0	1340	107	2021-07-01 09:51:01	423-1 421-9 Ka9 MRM Pos LCMS.dam	PK_421-9 (NMT3)_Ha_PO_Plasma_0628.wiff
75	423-1 (NMT3-Met) 2500-1	Standard	1	2500	2.84	2440	4050000	1200000	240000	77100	16.9	1	0	2420	96.8	2021-07-01 09:57:49	423-1 421-9 Ka9 MRM Pos LCMS.dam	PK_421-9 (NMT3)_Ha_PO_Plasma_0628.wiff
76	423-1 (NMT3-Met) 2500-2	Standard	1	2500	2.83	2460	4110000	1210000	223000	71400	18.5	1	0	2650	106	2021-07-01 10:04:37	423-1 421-9 Ka9 MRM Pos LCMS.dam	PK_421-9 (NMT3)_Ha_PO_Plasma_0628.wiff
77	423-1 (NMT3-Met) 5000-1	Standard	1	5000	2.83	2480	7250000	2080000	242000	76400	30	1	0	4310	86.2	2021-07-01 10:11:25	423-1 421-9 Ka9 MRM Pos LCMS.dam	PK_421-9 (NMT3)_Ha_PO_Plasma_0628.wiff
78	423-1 (NMT3-Met) 5000-2	Standard	1	5000	2.84	2400	7430000	2120000	232000	74500	32	1	0	4600	92	2021-07-01 10:18:12	423-1 421-9 Ka9 MRM Pos LCMS.dam	PK_421-9 (NMT3)_Ha_PO_Plasma_0628.wiff
79	423-1 (NMT3-Met) 10000-1	Standard	1	10000	2.84	2230	12500000	3410000	214000	69900	58.6	1	0	8410	84.1	2021-07-01 10:25:00	423-1 421-9 Ka9 MRM Pos LCMS.dam	PK_421-9 (NMT3)_Ha_PO_Plasma_0628.wiff
80	423-1 (NMT3-Met) 10000-2	Standard	1	10000	2.84	2150	13000000	3510000	241000	76500	53.8	0	0	7730	77.3	2021-07-01 10:31:48	423-1 421-9 Ka9 MRM Pos LCMS.dam	PK_421-9 (NMT3)_Ha_PO_Plasma_0628.wiff
81	423-1(NMT3) 10mpk 0.5h-372	Unknown	2	N/A	2.83	413	154000	47900	217000	67500	0.71		0	203	N/A	2021-06-30 20:14:58	423-1 421-9 Ka9 MRM Pos LCMS.dam	PK_421-9 (NMT3)_Ha_PO_Plasma_0628.wiff
82	423-1(NMT3) 10mpk 0.5h-373	Unknown	2	N/A	2.84	211	85600	26300	211000	65500	0.406		0	115	N/A	2021-06-30 20:28:35	423-1 421-9 Ka9 MRM Pos LCMS.dam	PK_421-9 (NMT3)_Ha_PO_Plasma_0628.wiff
83	423-1(NMT3) 10mpk 0.5h-374	Unknown	2	N/A	2.84	154	62600	19300	214000	65600	0.292		0	82.7	N/A	2021-06-30 20:42:12	423-1 421-9 Ka9 MRM Pos LCMS.dam	PK_421-9 (NMT3)_Ha_PO_Plasma_0628.wiff
84	423-1(NMT3) 10mpk 0.5h-375	Unknown	2	N/A	2.84	155	58800	18300	218000	66300	0.269		0	76.2	N/A	2021-06-30 20:55:49	423-1 421-9 Ka9 MRM Pos LCMS.dam	PK_421-9 (NMT3)_Ha_PO_Plasma_0628.wiff
85	423-1(NMT3) 10mpk 0.5h-376	Unknown	2	N/A	2.84	196	78600	24100	200000	62200	0.393		0	112	N/A	2021-06-30 21:09:25	423-1 421-9 Ka9 MRM Pos LCMS.dam	PK_421-9 (NMT3)_Ha_PO_Plasma_0628.wiff
86	423-1(NMT3) 10mpk 0.5h-377	Unknown	2	N/A	2.83	419	185000	56900	221000	68800	0.837		0	239	N/A	2021-06-30 21:23:01	423-1 421-9 Ka9 MRM Pos LCMS.dam	PK_421-9 (NMT3)_Ha_PO_Plasma_0628.wiff
87	423-1(NMT3) 10mpk 1h-372	Unknown	2	N/A	2.83	438	135000	43000	221000	67300	0.613		0	175	N/A	2021-06-30 18:53:21	423-1 421-9 Ka9 MRM Pos LCMS.dam	PK_421-9 (NMT3)_Ha_PO_Plasma_0628.wiff
88	423-1(NMT3) 10mpk 1h-373	Unknown	2	N/A	2.83	302	107000	32900	215000	66400	0.5		0	142	N/A	2021-06-30 19:06:57	423-1 421-9 Ka9 MRM Pos LCMS.dam	PK_421-9 (NMT3)_Ha_PO_Plasma_0628.wiff
89	423-1(NMT3) 10mpk 1h-374	Unknown	2	N/A	2.84	310	118000	36000	226000	70200	0.523		0	149	N/A	2021-06-30 19:20:34	423-1 421-9 Ka9 MRM Pos LCMS.dam	PK_421-9 (NMT3)_Ha_PO_Plasma_0628.wiff
90	423-1(NMT3) 10mpk 1h-375	Unknown	2	N/A	2.83	268	103000	31800	214000	66800	0.481		0	137	N/A	2021-06-30 19:34:09	423-1 421-9 Ka9 MRM Pos LCMS.dam	PK_421-9 (NMT3)_Ha_PO_Plasma_0628.wiff
91	423-1(NMT3) 10mpk 1h-376	Unknown	2	N/A	2.83	266	95000	29200	213000	65100	0.445		0	127	N/A	2021-06-30 19:47:44	423-1 421-9 Ka9 MRM Pos LCMS.dam	PK_421-9 (NMT3)_Ha_PO_Plasma_0628.wiff
92	423-1(NMT3) 10mpk 1h-377	Unknown	2	N/A	2.83	446	172000	54300	219000	66500	0.787		0	225	N/A	2021-06-30 20:01:22	423-1 421-9 Ka9 MRM Pos LCMS.dam	PK_421-9 (NMT3)_Ha_PO_Plasma_0628.wiff
93	423-1(NMT3) 10mpk 3h-375	Unknown	2	N/A	2.83	341	95200	29600	214000	65400	0.444		0	126	N/A	2021-06-30 18:12:33	423-1 421-9 Ka9 MRM Pos LCMS.dam	PK_421-9 (NMT3)_Ha_PO_Plasma_0628.wiff
94	423-1(NMT3) 10mpk 3h-376	Unknown	2	N/A	2.84	445	122000	38100	213000	64300	0.572		0	163	N/A	2021-06-30 18:26:09	423-1 421-9 Ka9 MRM Pos LCMS.dam	PK_421-9 (NMT3)_Ha_PO_Plasma_0628.wiff
95	423-1(NMT3) 10mpk 3h-377	Unknown	2	N/A	2.83	349	105000	32900	225000	69500	0.467		0	133	N/A	2021-06-30 18:39:44	423-1 421-9 Ka9 MRM Pos LCMS.dam	PK_421-9 (NMT3)_Ha_PO_Plasma_0628.wiff
96	423-1(NMT3) 10mpk 7h-375	Unknown	2	N/A	2.84	286	47800	14800	219000	65100	0.218		0	61.6	N/A	2021-06-30 17:31:47	423-1 421-9 Ka9 MRM Pos LCMS.dam	PK_421-9 (NMT3)_Ha_PO_Plasma_0628.wiff
97	423-1(NMT3) 10mpk 7h-376	Unknown	2	N/A	2.83	245	49700	15800	218000	65200	0.229		0	64.6	N/A	2021-06-30 17:45:23	423-1 421-9 Ka9 MRM Pos LCMS.dam	PK_421-9 (NMT3)_Ha_PO_Plasma_0628.wiff
98	423-1(NMT3) 10mpk 7h-377	Unknown	2	N/A	2.84	154	40300	12400	223000	67200	0.18		0	50.7	N/A	2021-06-30 17:58:59	423-1 421-9 Ka9 MRM Pos LCMS.dam	PK_421-9 (NMT3)_Ha_PO_Plasma_0628.wiff
99	423-1(NMT3) 10mpk 24h-375	Unknown	2	N/A	2.83	82.3	13500	4110	209000	64000	0.0647		0	17.5	N/A	2021-06-30 17:04:37	423-1 421-9 Ka9 MRM Pos LCMS.dam	PK_421-9 (NMT3)_Ha_PO_Plasma_0628.wiff
100	423-1(NMT3) 10mpk 24h-376	Unknown	2	N/A	2.83	6.06	1100	346	214000	63700	0.00512		0	0.365	N/A	2021-06-30 17:11:25	423-1 421-9 Ka9 MRM Pos LCMS.dam	PK_421-9 (NMT3)_Ha_PO_Plasma_0628.wiff
101	423-1(NMT3) 10mpk 24h-377	Unknown	2	N/A	2.83	10.4	2210	669	207000	65600	0.0107		0	1.96	N/A	2021-06-30 17:18:13	423-1 421-9 Ka9 MRM Pos LCMS.dam	PK_421-9 (NMT3)_Ha_PO_Plasma_0628.wiff

### Sheet: lists
Species (strain)	Species (strain) Title	Gender	Route of administration	Matrix	Anticoagulant	Plasma Std Crv Conc	Tissue Std Crv Conc	Data Processing Software	Program	Sampling	Model	Dose Options	Calculation Settings	Instrument	Internal Standard	Column	Extraction Solvent	Mobile Phase
Dog	Dog	Male	IV	Plasma	K2EDTA	0.00955	1	Analyst 1.6	Phoenix WinNonlin 8.1	Sparse	Plasma	Noncompartmental mode (Extravascular)	Linear Up Log Down	API 4000 QTRAP	sALL901 (Ka9)	Phenomenex, Kinetex EVO 5u C18 100A 50 x 2.1 mm	90:10 Acetonitrile:Water w/ Ka9 (1ug/mL)	0.1% Formic Acid in water
Dog (Beagle)	Beagle	Female	PO	Serum	K3EDTA	0.0191	5	Analyst 1.7	N/A	Serial	Urine	Noncompartmental mode (IV Bolus)	Linear Trapezolidal Linear/Log Interpolation	API 6500+ Triple Quad	Telmisartan	Phenomenex, Luna C18(2) 5u 100A 50 x 2 mm	90:10 Acetonitrile:Water w/ Ka9 (10 ug/mL)	0.1% Formic Acid in acetonitrile
Hamster (Syrian)	Golden Syrian Hamster	Male, Female	OP	Urine	Heparin	0.0381	10	Analyst 1.7.1		N/A	Drug Effect	Noncompartmental mode (IV Infusion)	N/A	API 6500+ QTRAP		Phenomenex, Luna C18 5u 100A 150 x 3 mm	90:10 MeOH:Water w/ Ka9 (1ug/mL)	0.1% Formic Acid in methanol
Human	Human	Mixed/Pooled	SC	Feces	Sodium Heparin	0.0763	25	Analyst IOS			N/A	N/A				Waters, Acquity BEH C4 50 x 2 mm	90:10 MeOH:Water w/ Ka9 (10 ug/mL)	50:50 ACN:MeOH
Mouse	Mouse		IT	BAL Fluid	Lithium Heparin	0.153	50										90:10 Acetonitrile:Water w/ Telmisartan (1ug/mL)	10mM NH4OAc + 0.1% Formic Acid
Mouse (CD-1)	CD-1 Mouse		IP	Skin	Sodium Citrate	0.305	100										90:10 Acetonitrile:Water w/ Telmisartan (10 ug/mL)
Mouse (C57BL/6)	C57BL/6 Mouse		Topical	Brain		0.61	250										90:10 MeOH:Water w/ Telmisartan (1ug/mL)
Mouse (BALB/c)	BALB/c Mouse		IM	Liver		1.22	500										90:10 MeOH:Water w/ Telmisartan (10 ug/mL)
Monkey	Monkey			Lung		2.44	750
Monkey (Cyno)	Cynomolgus Monkey			PBMCs		4.88	1000
Monkey (Rhesus)	Rhesus Monkey			Whole Blood		9.77	2000
Rat	Rat			Small Intestine		19.5
Rat (Lewis)	Lewis Rat					39.1
Rat (Sprague Dawley)	Sprague Dawley Rat					78.1
						156
						313
						625
						1250
						2500
						5000
						10000
